# Comparative transcriptome analysis of noble crayfish and marbled crayfish immune response to *Aphanomyces astaci* challenges

**DOI:** 10.1101/2021.05.25.445163

**Authors:** Ljudevit Luka Boštjančić, Caterina Francesconi, Christelle Rutz, Lucien Hoffbeck, Laetitia Poidevin, Arnaud Kress, Japo Jussila, Jenny Makkonen, Barbara Feldmeyer, Miklós Bálint, Odile Lecompte, Kathrin Theissinger

## Abstract

Introduction of invasive North American crayfish species and their pathogen *Aphanomyces astaci* has significantly contributed to the decline of European freshwater crayfish populations. In this study, noble crayfish, a susceptible native European species, and marbled crayfish, an invasive disease-resistant species, were challenged with haplogroup A (low virulence) and haplogroup B (high virulence) strain of *A. astaci*. Hepatopancreatic tissue was isolated 3 and 21 days post-challenge. Our results revealed strong up-regulation in expression levels of the prophenoloxidase cascade immune-related genes in the haplogroup B challenged noble crayfish 3 days post-challenge. In the marbled crayfish, we observed an up-regulation of immune system relevant genes (DSCAM, AP, ALFs, CTLs and hemocyanin) 3 days post-challenge. This response highlights the marbled crayfish capability of building the immune tolerance. Furthermore, we successfully characterised several novel immune related gene groups in both crayfish species, contributing to our current understanding of crayfish immune related genes landscape.

**Graphical abstract:** **a)** Study species noble crayfish (*Astacus astacus*) in purple and marbled crayfish (*Procambarus virginalis*) in green challenged with the pathogen *Aphanomyces astaci* haplogroup A (Hap A) strain of low virulence and haplogroup B (Hap B) strain of high virulence. **b)** Sampling scheme of the infection experiment: 5 individuals were taken from the experiment three- and 21-days post-challenge. From each individual, a hepatopancreas sample was taken, followed by RNA isolation and sequencing. **c)** *De novo* transcriptome assembly and annotation were conducted for each species. **d)** Differential gene expression analysis revealed the distinct immune response in the noble crayfish 3 days post-challenge with the Hap B strain of *A. astaci* and marbled crayfish 3 days post-challenge with the Hap A strain of *A. astaci.* Immune related DEGs were not present in either species 21 days post-challenge with *A. astaci.* **e)** Noble crayfish challenged with the Hap B strain of *A. astaci* were acutely infected and ultimately moribund, while the *A. astaci* Hap A challenged marbled crayfish showed high resistance to the pathogen, resulting infected without any mortality.
