## Supplementary for "Comparative transcriptome analysis of noble crayfish and marbled crayfish immune response to *Aphanomyces astaci* challenges": TableS4.xlsx

### Sheet: Sheet3
Noble crayfish				Marbled crayfish
Sample Name	Result type	% Aligned	M Aligned	Sample Name	Result type	% Aligned	M Aligned
R11_results_paired	Mapping result	0.898	39.6	R10_results	Mapping results	0.907	54.7
R12_results_paired	Mapping result	0.892	35.9	R1_results	Mapping results	0.921	41.6
R13_results_paired	Mapping result	0.892	39.8	R21_results	Mapping results	0.915	43.5
R14_results_paired	Mapping result	0.902	39.6	R22_results	Mapping results	0.92	41.7
R15_results_paired	Mapping result	0.892	41.5	R23_results	Mapping results	0.919	44.2
R16_results_paired	Mapping result	0.892	45	R24_results	Mapping results	0.918	54.6
R17_results_paired	Mapping result	0.891	34.3	R25_results	Mapping results	0.917	52.1
R18_results_paired	Mapping result	0.873	33.2	R26_results	Mapping results	0.927	53.6
R19_results_paired	Mapping result	0.888	34.2	R27_results	Mapping results	0.922	46.3
R20_results_paired	Mapping result	0.906	36.4	R28_results	Mapping results	0.914	47.3
R31_results_paired	Mapping result	0.874	34.9	R29_results	Mapping results	0.919	59.7
R32_results_paired	Mapping result	0.891	43.8	R2_results	Mapping results	0.917	41.1
R33_results_paired	Mapping result	0.89	39.5	R30_results	Mapping results	0.905	40.3
R34_results_paired	Mapping result	0.89	50.5	R3_results	Mapping results	0.92	53.9
R35_results_paired	Mapping result	0.875	38.6	R41_results	Mapping results	0.921	45.4
R36_results_paired	Mapping result	0.896	41.8	R42_results	Mapping results	0.925	41
R37_results_paired	Mapping result	0.884	40.8	R43_results	Mapping results	0.923	41.4
R38_results_paired	Mapping result	0.891	49	R44_results	Mapping results	0.91	40.6
R39_results_paired	Mapping result	0.885	41.7	R45_results	Mapping results	0.925	44.9
R40_results_paired	Mapping result	0.9	34.9	R46_results	Mapping results	0.926	38.8
R51_results_paired	Mapping result	0.885	42.8	R47_results	Mapping results	0.927	39.3
R52_results_paired	Mapping result	0.888	33.6	R48_results	Mapping results	0.916	40.6
R53_results_paired	Mapping result	0.89	44.8	R49_results	Mapping results	0.926	35.1
R54_results_paired	Mapping result	0.883	32.5	R4_results	Mapping results	0.92	46
R55_results_paired	Mapping result	0.893	42.5	R50_results	Mapping results	0.913	48
				R5_results	Mapping results	0.918	41
				R6_results	Mapping results	0.923	45.9
				R7_results	Mapping results	0.931	41.5
				R8_results	Mapping results	0.927	36.2
				R9_results	Mapping results	0.922	44.9
