## Supplementary for "Comparative transcriptome analysis of noble crayfish and marbled crayfish immune response to *Aphanomyces astaci* challenges": TableS5.xlsx

### Sheet: Sheet1
Gene name	baseMean expression (DESeq2)	log2FoldChange ()DESeq2)	Adjusted p-value	No. of isoforms	Dammit! Annotation	KEGG KO	blastx accession number	BlastX annotation	Blastx taxon	Immune_gene_name	Gene group/pathway	Final Annotation
Noble crayfish Haplogroup A 3 days post-challenge
TRINITY_DN250194_c0_g6	99.0467	24.3259	1.84e-07	1	Name=Arm	K15043	XP_027220208.1	importin subunit alpha-1-like	Penaeus vannamei	NA	NA	importin subunit alpha-1-like
TRINITY_DN250499_c0_g9	25.8883	22.2129	1.41e-06	1	NA	NA	NA			NA	NA
TRINITY_DN80090_c2_g15	192.92	18.5209	3.9e-08	1	NA	NA	NA			NA	NA
TRINITY_DN92934_c0_g2	48.6837	8.78949	0.0063979	1	Name=UDPGP	K00963	XP_027217968.1	UTP--glucose-1-phosphate uridylyltransferase-like isoform X1	Penaeus vannamei	NA	NA	UTP--glucose-1-phosphate uridylyltransferase-like isoform X1
TRINITY_DN149697_c35_g47	23.9048	7.44957	0.0453242	1	NA	NA	NA			NA	NA
TRINITY_DN178230_c0_g10	9.0349	6.04126	0.0317838	1	Name=FBpp0123588	NA	NA			NA	NA
TRINITY_DN86409_c0_g2	219.961	2.24016	0.0170005	1	Name=Kinesin	K10401	MPC33428.1	Kinesin-like protein KIF18A	Portunus trituberculatus	NA	NA	Kinesin-like protein KIF18A
TRINITY_DN81402_c0_g2	305.278	-1.19288	5.08e-09	2	Name=SPA	NA	XP_027211232.1	late secretory pathway protein AVL9 homolog	Penaeus vannamei	NA	NA	late secretory pathway protein AVL9 homolog
TRINITY_DN119744_c0_g1	130.307	-1.50369	0.0370949	2	Name=GST_C_3	NA	XP_027207536.1	failed axon connections-like isoform X2	Penaeus vannamei	NA	NA	failed axon connections-like isoform X2
TRINITY_DN139424_c1_g1	33.9983	-1.74593	0.00354852	1	NA	NA	NA			NA	NA
TRINITY_DN131352_c1_g1	25.6011	-2.54007	0.00354852	1	Name=P-mevalo_kinase	K13273	MPC09638.1	Phosphomevalonate kinase	Portunus trituberculatus	NA	NA	Phosphomevalonate kinase
TRINITY_DN181438_c0_g3	7.35697	-6.15594	0.00689429	1	NA	NA	NA			NA	NA
TRINITY_DN276836_c0_g9	40.8463	-6.69339	1.84e-07	1	NA	NA	NA			NA	NA
TRINITY_DN252825_c0_g3	191.593	-25.3284	3.45e-08	1	NA	NA	NA			NA	NA
Noble crayfish Haplogroup B 3 days post-challenge
TRINITY_DN80090_c2_g15	192.92	30	4.66e-26	1	NA	NA	NA			NA	NA
TRINITY_DN250194_c0_g6	99.0467	20.2854	5.1e-05	1	Name=Arm	K15043	XP_027220208.1	importin subunit alpha-1-like	Penaeus vannamei	NA	NA	importin subunit alpha-1-like
TRINITY_DN250499_c0_g9	25.8883	19.2674	6.7e-05	1	NA	NA	NA			NA	NA
TRINITY_DN92934_c0_g2	48.6837	8.49039	0.00217944	1	Name=UDPGP	K00963	XP_027217968.1	UTP--glucose-1-phosphate uridylyltransferase-like isoform X1	Penaeus vannamei	NA	NA	UTP--glucose-1-phosphate uridylyltransferase-like isoform X1
TRINITY_DN250902_c0_g8	12.4555	8.11108	0.0168123	1	NA	NA	NA			NA	NA
TRINITY_DN149697_c35_g47	23.9048	7.83859	0.00308782	1	NA	NA	NA			NA	NA
TRINITY_DN135893_c0_g2	86.5363	6.38342	0.0184022	1	NA	NA	NA			NA	NA
TRINITY_DN149244_c11_g4	87.8877	5.86289	0.00907799	1	NA	NA	NA			NA	NA
TRINITY_DN149244_c12_g1	101.759	5.68231	0.000253383	1	Name=Lipase	NA	XP_027207151.1	LOC113800560 – pancreatic lipase-related protein 2-like	Penaeus vannamei	NA	NA	LOC113800560 – pancreatic lipase-related protein 2-like
TRINITY_DN142295_c0_g1	18.6416	5.42561	2.38e-08	1	NA	NA	NA			NA	NA
TRINITY_DN131060_c3_g1	41.6313	5.13121	0.0351032	1	NA	NA	NA			NA	NA
TRINITY_DN124913_c0_g6	17.3945	5.05579	0.000128583	1	Name=HelroP192727	NA	NA			NA	NA
TRINITY_DN226968_c0_g1	33.1612	5.01527	5.7e-15	1	Name=PHUM165380-PA	NA	QEE82487.1	putative single insulin-like growth factor-binding domain protein-2, partial	Procambarus clarkii	NA	NA	putative single insulin-like growth factor-binding domain protein-2, partial
TRINITY_DN236067_c0_g1	35.3349	4.14121	2.05e-12	1	NA	NA	NA			NA	NA
TRINITY_DN10069_c0_g2	19.8596	4.05482	5.04e-07	1	NA	NA	ROT80577.1	hypothetical protein C7M84_000685	Penaeus vannamei	NA	NA	hypothetical protein C7M84_000685
TRINITY_DN144355_c0_g2	32.6237	3.91212	1.02e-08	2	NA	NA	NA			NA	NA
TRINITY_DN101219_c0_g1	18.5271	3.87493	0.0092836	1	Name=An_peroxidase	NA	CAA62752.1	peroxinectin	Pacifastacus leniusculus	PXN	Prophenoloxidase pathway	peroxinectin
TRINITY_DN122064_c0_g1	48.3432	3.82911	9.99e-11	1	Name=Ets	K17102	XP_027229104.1	ETS homologous factor-like	Penaeus vannamei	NA	NA	ETS homologous factor-like
TRINITY_DN38855_c0_g1	122.33	3.64593	2.74e-09	2	Name=Pentaxin	NA	XP_027224173.1	neuronal pentraxin receptor-like isoform X1	Penaeus vannamei	Pentraxin	Recognition	neuronal pentraxin receptor-like isoform X1
TRINITY_DN134299_c0_g1	12.4904	3.54972	4.22e-06	1	NA	NA	NA			NA	NA
TRINITY_DN88761_c0_g1	21.0862	3.36332	0.00427017	1	Name=SNF	NA	XP_027221402.1	sodium-dependent nutrient amino acid transporter 1-like	Penaeus vannamei	NA	NA	sodium-dependent nutrient amino acid transporter 1-like
TRINITY_DN143425_c4_g1	1547.83	3.31155	2.97e-12	1	Name=VOMI	NA	AAX54597.1	vitelline membrane outer layer protein I-like protein	Pacifastacus leniusculus	NA	NA	vitelline membrane outer layer protein I-like protein
TRINITY_DN88338_c0_g2	42.3235	3.29656	1.48e-06	2	Name=Innexin	NA	XP_027207474.1	innexin inx2-like	Penaeus vannamei	Innexin	Novel	innexin inx2-like
TRINITY_DN146791_c0_g1	20.8172	3.24772	0.000589858	3	Name=Trypsin	K01344	XP_027206711.1	phenoloxidase-activating factor 3-like	Penaeus vannamei	Clip SP	Prophenoloxidase pathway	phenoloxidase-activating factor 3-like
TRINITY_DN116220_c1_g3	118.582	3.24727	9.59e-11	1	NA	NA	NA			NA	NA
TRINITY_DN251256_c0_g1	10.9242	3.23312	0.00282751	1	Name=Hemocyanin_N	NA	CAA58471.1	prophenoloxidase	Pacifastacus leniusculus	Hemocyanin	Prophenoloxidase pathway	hemocyanin-domain containing protein
TRINITY_DN263479_c0_g1	95.593	3.14036	0.00308782	1	Name=WAP	NA	NA			Crustin	Antimicrobial peptides	Crustin
TRINITY_DN212312_c0_g1	17.1163	3.12779	6.7e-05	1	NA	NA	NA			NA	NA
TRINITY_DN116220_c0_g1	133.66	3.12162	3.88e-07	1	NA	NA	NA			NA	NA
TRINITY_DN172680_c0_g1	34.5041	3.11484	0.000265035	1	Name=G8BX43_TETPH	NA	NA			NA	NA
TRINITY_DN108258_c2_g1	11.7105	3.11038	0.00244808	1	NA	NA	NA			NA	NA
TRINITY_DN140863_c3_g2	295.076	3.09439	0.000497471	2	NA	NA	NA			NA	NA
TRINITY_DN146911_c0_g2	25.6754	3.02189	0.00282751	1	NA	NA	NA			NA	NA
TRINITY_DN279417_c0_g1	112.094	3.00776	4.22e-06	1	Name=ENSOCUP00000014289	NA	NA			NA	NA
TRINITY_DN20309_c0_g1	17.2912	2.99693	0.00121538	1	NA	NA	NA			NA	NA
TRINITY_DN205352_c0_g1	40.9164	2.95449	4.22e-06	1	NA	NA	ACY64751.1	crustin 1	Procambarus clarkii	Crustin	Antimicrobial peptides	crustin 1
TRINITY_DN103409_c0_g2	49.9812	2.92287	0.00102082	1	Name=Kazal_1	NA	NA			NA	NA
TRINITY_DN96932_c0_g1	13.3491	2.89169	0.0371146	1	NA	NA	NA			NA	NA
TRINITY_DN233465_c0_g1	12.7902	2.79832	0.000720702	1	Name=Innexin	NA	AIT97134.1	innexin 2	Homarus americanus	Innexin	Novel	innexin 2
TRINITY_DN147537_c1_g2	34.7349	2.7748	0.00102082	1	NA	NA	NA			NA	NA
TRINITY_DN152859_c0_g1	317.701	2.73974	0.000681695	1	Name=Ets	K09443	XP_027209106.1	Friend leukemia integration 1 transcription factor-like	Penaeus vannamei	NA	NA	Friend leukemia integration 1 transcription factor-like
TRINITY_DN250525_c0_g2	636.346	2.71413	4.36e-09	1	NA	NA	NA			NA	NA
TRINITY_DN146988_c0_g1	15.4085	2.70786	0.0252762	1	NA	NA	NA			NA	NA
TRINITY_DN115676_c5_g2	13.2476	2.67108	0.00321366	1	Name=Serpin	NA	CAA57964.1	putative serine proteinase inhibitor	Pacifastacus leniusculus	Serpin	Prophenoloxidase pathway	putative serine proteinase inhibitor
TRINITY_DN202472_c0_g1	12.3228	2.66602	0.000589858	1	NA	NA	NA			NA	NA
TRINITY_DN236668_c0_g1	15.2743	2.64386	0.00448385	1	NA	NA	NA			NA	NA
TRINITY_DN96097_c1_g1	26.3831	2.62281	0.00352809	1	Name=UniRef90_A9UUU4	NA	MPC71239.1	hypothetical protein E2C01_065511	Portunus trituberculatus	NA	NA	hypothetical protein E2C01_065511
TRINITY_DN100628_c0_g1	170.517	2.60511	1.52e-06	1	NA	NA	NA			NA	NA
TRINITY_DN126741_c0_g2	22.784	2.55775	0.00213929	2	NA	NA	NA			NA	NA
TRINITY_DN146911_c0_g3	25.5229	2.53914	0.00696823	1	Name=ENSDARP00000106918	NA	NA			NA	NA
TRINITY_DN205528_c0_g1	389.15	2.53006	0.00594436	1	NA	NA	NA			NA	NA
TRINITY_DN136628_c0_g2	103.697	2.51968	9.93e-05	1	NA	NA	NA			NA	NA
TRINITY_DN150444_c1_g4	41.6758	2.51695	4.28e-07	2	Name=UniRef90_UPI00106A3DFA	NA	NA			NA	NA
TRINITY_DN93751_c0_g1	27.1561	2.51231	0.00602593	1	Name=J8ZQC6_EDHAE	NA	NA			NA	NA
TRINITY_DN57903_c0_g7	282.602	2.50928	0.000562244	1	NA	NA	NA			NA	NA
TRINITY_DN57903_c0_g5	98.175	2.49119	0.00282751	1	NA	NA	NA			NA	NA
TRINITY_DN250525_c0_g4	476.069	2.46745	1.08e-05	1	NA	NA	NA			NA	NA
TRINITY_DN140367_c0_g1	123.608	2.4634	0.0135709	1	Name=ENSDARP00000106918	NA	NA			NA	NA
TRINITY_DN128875_c0_g1	15.6719	2.44247	0.0222102	4	NA	NA	NA			NA	NA
TRINITY_DN152888_c0_g1	30.0444	2.43691	0.00396348	1	Name=Trypsin	NA	AAX55746.1	serine proteinase-like protein 1	Pacifastacus leniusculus	NA	NA	serine proteinase-like protein 1
TRINITY_DN126272_c0_g1	13.2999	2.43449	0.020662	1	NA	NA	NA			NA	NA
TRINITY_DN120157_c0_g2	17.1498	2.42236	6.46e-05	1	NA	NA	NA			NA	NA
TRINITY_DN86134_c0_g1	347.434	2.41299	0.00181575	1	Name=Hexapep	NA	NA			NA	NA
TRINITY_DN136750_c0_g11	86.9032	2.3802	0.00386478	1	Name=ENSPSIP00000009488	NA	NA			NA	NA
TRINITY_DN140863_c3_g1	1892.73	2.36464	0.000372018	4	Name=ENSRNOP00000028020	NA	NA			NA	NA
TRINITY_DN78305_c0_g1	568.698	2.35735	0.000419824	1	Name=Kazal_1	NA	NA			NA	NA
TRINITY_DN135752_c1_g5	71.1066	2.33737	0.00352809	1	NA	NA	NA			NA	NA
TRINITY_DN140863_c3_g3	713.52	2.33561	0.000474346	1	Name=HelroP90647	NA	NA			NA	NA
TRINITY_DN150880_c7_g3	227.036	2.27035	0.00504716	2	Name=UniRef90_E9AEM9	NA	NA			NA	NA
TRINITY_DN277266_c0_g1	814.604	2.21917	2.97e-12	1	Name=bZIP_2	K10052	MPC41299.1	CCAAT/enhancer-binding protein beta	Portunus trituberculatus	C/EBP?	Novel	CCAAT/enhancer-binding protein beta
TRINITY_DN82344_c0_g1	23.2192	2.19688	0.000161426	1	NA	NA	NA			NA	NA
TRINITY_DN115676_c5_g1	33.9261	2.11533	0.0249317	8	Name=Serpin	NA	CAA57964.1	putative serine proteinase inhibitor	Pacifastacus leniusculus	Serpin	Prophenoloxidase pathway	putative serine proteinase inhibitor
TRINITY_DN137192_c0_g1	477.676	2.09077	0.00535673	1	Name=LH22193-PA	NA	NA			NA	NA
TRINITY_DN135397_c0_g1	15.9611	2.07041	0.0347575	1	NA	NA	NA			NA	NA
TRINITY_DN149481_c2_g6	15.746	2.0645	0.0122073	1	Name=LH22974-PA	NA	KOF92909.1	hypothetical protein OCBIM_22005679mg, partial	Octopus bimaculoides	NA	NA	hypothetical protein OCBIM_22005679mg, partial
TRINITY_DN150092_c0_g1	104.716	2.06257	4.03e-07	2	Name=Serpin	NA	ADC42876.1	serine proteinase inhibitor 6	Penaeus monodon	Serpin	Prophenoloxidase pathway	serine proteinase inhibitor 6
TRINITY_DN162245_c0_g1	24.21	2.04419	0.00165405	1	NA	NA	NA			NA	NA
TRINITY_DN154571_c0_g1	55.0143	2.0287	0.004236	1	NA	NA	NA			NA	NA
TRINITY_DN86960_c0_g1	142.599	2.00156	0.000110963	1	Name=RFX_DNA_binding	NA	XP_027233611.1	uncharacterized protein LOC113825036	Penaeus vannamei	NA	NA	uncharacterized protein LOC113825036
TRINITY_DN127108_c0_g1	31.1985	1.9923	0.00518423	1	NA	NA	NA			NA	NA
TRINITY_DN227162_c0_g1	1004.07	1.96264	0.00951061	1	NA	NA	ABP88042.1	Pl-crustin 1	Pacifastacus leniusculus	Crustin	Antimicrobial peptides	Pl-crustin 1
TRINITY_DN126741_c0_g1	135.127	1.95769	0.00111712	1	NA	NA	NA			NA	NA
TRINITY_DN202521_c0_g1	73.42	1.92753	0.0309906	1	NA	NA	NA			NA	NA
TRINITY_DN182712_c0_g1	20.1626	1.88828	0.0128929	1	Name=FGE-sulfatase	NA	NA			NA	NA
TRINITY_DN70759_c0_g2	296.432	1.86431	0.0150706	1	NA	NA	NA			NA	NA
TRINITY_DN250077_c0_g1	118.106	1.83132	0.00504716	1	Name=Innexin	K22037	XP_027207461.1	innexin inx3-like	Penaeus vannamei	Innexin	Novel	innexin inx3-like
TRINITY_DN232279_c0_g1	327.386	1.73685	0.0188936	1	Name=isrG	NA	NA			NA	NA
TRINITY_DN104343_c0_g1	74.2329	1.7342	0.0443581	1	NA	NA	NA			NA	NA
TRINITY_DN105083_c0_g1	29.8216	1.7342	0.0277721	1	NA	NA	NA			NA	NA
TRINITY_DN80473_c0_g1	432.987	1.71946	0.0306942	1	Name=PdomMRNAr1.1-08877.1	NA	XP_027213796.1	uncharacterized protein LOC113806809	Penaeus vannamei	NA	NA	uncharacterized protein LOC113806809
TRINITY_DN48954_c1_g2	52.8871	1.68731	0.0242876	1	Name=AATE013605-PA	NA	NA			NA	NA
TRINITY_DN76920_c0_g2	4854.37	1.67789	0.0203649	1	Name=UniRef90_UPI0009482951	NA	NA			NA	NA
TRINITY_DN84191_c0_g2	360.718	1.67556	0.00664577	1	Name=SPU_014165-tr	NA	NA			NA	NA
TRINITY_DN151638_c0_g1	698.373	1.66725	0.00192288	2	Name=Hemocyanin_C	NA	CAA58471.1	prophenoloxidase	Pacifastacus leniusculus	proPO	Prophenoloxidase pathway	prophenoloxidase
TRINITY_DN177193_c1_g1	1536.13	1.65872	0.0415127	1	NA	NA	ROT73642.1	hypothetical protein C7M84_007922	Penaeus vannamei	NA	NA	hypothetical protein C7M84_007922
TRINITY_DN250740_c0_g1	3007.52	1.6383	0.0241135	1	NA	NA	XP_027228708.1	uncharacterized protein LOC113820575	Penaeus vannamei	NA	NA	uncharacterized protein LOC113820575
TRINITY_DN178855_c1_g1	33.1109	1.62665	0.00661689	1	NA	NA	NA			NA	NA
TRINITY_DN150860_c2_g4	28.5269	1.61552	0.0261111	1	Name=Sulfatase_C	NA	XP_027229015.1	arylsulfatase H-like	Penaeus vannamei	AaARSH	Prophenoloxidase pathway	arylsulfatase H-like
TRINITY_DN82046_c0_g1	22.6727	1.61137	0.0222102	3	Name=ENSONIP00000005013	NA	QER91040.1	triple WAP domain containing protein	Procambarus clarkii	TWDC	Antimicrobial peptides	triple WAP domain containing protein
TRINITY_DN144281_c2_g2	29.7082	1.60963	0.012287	4	Name=Innexin	K22037	AIT97138.1	innexin 7	Homarus americanus	Innexin	Novel	innexin 7
TRINITY_DN17970_c0_g1	77.3174	1.59525	0.0427203	1	NA	NA	NA			NA	NA
TRINITY_DN277996_c0_g1	70.7216	1.4642	0.0378014	1	Name=Trypsin	NA	XP_027212613.1	serine proteinase stubble-like	Penaeus vannamei	Clip SP	Prophenoloxidase pathway	serine proteinase stubble-like
TRINITY_DN227279_c1_g1	439.689	1.38434	0.000589858	1	NA	NA	NA			NA	NA
TRINITY_DN49189_c0_g2	1616.06	1.35572	1.56e-09	1	Name=GSK-3_bind	K03096	MPC35072.1	hypothetical protein E2C01_028485	Portunus trituberculatus	NA	NA	hypothetical protein E2C01_028485
TRINITY_DN112205_c0_g2	205.561	1.35553	0.00618144	1	NA	NA	NA			NA	NA
TRINITY_DN144608_c0_g1	69.4571	1.3518	0.00213929	2	Name=HLH	K17696	XP_027228381.1	uncharacterized protein LOC113820263	Penaeus vannamei	NA	NA	uncharacterized protein LOC113820263
TRINITY_DN36897_c0_g1	44.6041	1.32424	0.0190734	1	NA	NA	NA			NA	NA
TRINITY_DN101417_c0_g1	1175.97	1.32071	0.000218833	1	Name=IRF	K09445	MPC16637.1	Interferon regulatory factor 8	Portunus trituberculatus	NA	NA	Interferon regulatory factor 8
TRINITY_DN17153_c6_g1	57.2853	1.3171	0.00360191	1	NA	NA	NA			NA	NA
TRINITY_DN227278_c0_g1	522.393	1.3153	3.8e-05	1	Name=ENSDARP00000106918	NA	NA			NA	NA
TRINITY_DN150435_c1_g3	83.1564	1.29245	0.0105141	2	Name=RRM_5	K13201	XP_018024938.1	PREDICTED: nucleolysin TIA-1-like isoform X3	Hyalella azteca	NA	NA	PREDICTED: nucleolysin TIA-1-like isoform X3
TRINITY_DN149497_c15_g1	86.2622	1.28883	0.00888458	1	NA	NA	NA			NA	NA
TRINITY_DN152394_c137_g106	88.9578	1.26013	0.0142349	1	NA	NA	NA			NA	NA
TRINITY_DN108335_c0_g1	56.2428	1.1722	0.00988986	1	NA	NA	NA			NA	NA
TRINITY_DN148970_c3_g8	55.2678	1.15505	0.0483176	1	NA	NA	NA			NA	NA
TRINITY_DN150520_c16_g5	36.0726	1.12171	0.0349411	1	NA	NA	NA			NA	NA
TRINITY_DN148514_c9_g16	362.948	1.10644	0.0168123	1	NA	NA	NA			NA	NA
TRINITY_DN50233_c0_g1	1558.42	1.10463	0.0131364	1	NA	NA	NA			NA	NA
TRINITY_DN180568_c0_g2	140.245	1.08713	0.0130046	1	NA	NA	NA			NA	NA
TRINITY_DN60838_c0_g1	1590.62	1.08561	0.00837799	1	Name=La	K18733	MPC64881.1	La-related protein 6	Portunus trituberculatus	NA	NA	La-related protein 6
TRINITY_DN3980_c0_g2	353.957	1.03673	0.0263141	1	NA	NA	NA			NA	NA
TRINITY_DN4118_c0_g1	783.716	1.01519	0.0325105	1	Name=Trypsin	NA	ACB41379.1	serine proteinase-like 2a	Pacifastacus leniusculus	Clip SP	Prophenoloxidase pathway	serine proteinase-like 2a
TRINITY_DN176894_c0_g1	20306.8	0.993755	0.000353931	1	Name=Pkinase	K04372	AVN99021.1	map kinase-interacting serine/threonine, partial	Procambarus clarkii	NA	NA	map kinase-interacting serine/threonine, partial
TRINITY_DN152136_c11_g16	255.86	0.973003	0.00932042	1	NA	NA	NA			NA	NA
TRINITY_DN152989_c0_g1	1467.35	0.968364	0.0222057	1	Name=BTG	K14443	QGC85400.1	protein Tob1-like isoform X1, partial	Procambarus clarkii	NA	NA	protein Tob1-like isoform X1, partial
TRINITY_DN136179_c0_g2	128.452	0.957245	0.0285674	2	Name=FGE-sulfatase	NA	ROT67318.1	Sulfatase-modifying factor 1	Penaeus vannamei	NA	NA	Sulfatase-modifying factor 1
TRINITY_DN152136_c11_g19	280.353	0.93317	0.00932042	1	NA	NA	NA			NA	NA
TRINITY_DN150113_c22_g1	1405.09	0.925754	0.00218677	1	Name=SAM_PNT	K03211	XP_027233111.1	LOW QUALITY PROTEIN: ets DNA-binding protein pokkuri-like	Penaeus vannamei	NA	NA	LOW QUALITY PROTEIN: ets DNA-binding protein pokkuri-like
TRINITY_DN276686_c5_g1	3886.82	0.904035	0.00625417	1	NA	NA	NA			NA	NA
TRINITY_DN117013_c4_g1	115.451	0.883375	0.00504716	1	NA	NA	NA			NA	NA
TRINITY_DN250125_c0_g1	808.419	0.873603	0.0117785	1	Name=Pkinase	NA	MPC44723.1	Serine/threonine-protein kinase pim-3	Portunus trituberculatus	NA	NA	Serine/threonine-protein kinase pim-3
TRINITY_DN250067_c1_g1	990.441	0.855333	0.028816	1	NA	NA	NA			NA	NA
TRINITY_DN177629_c0_g8	406.778	0.853949	0.0158457	1	Name=ADH_N_2	K13948	WP_110883507.1	zinc-binding dehydrogenase	Gammaproteobacteria bacterium 2W06	NA	NA	zinc-binding dehydrogenase
TRINITY_DN57615_c0_g1	260.286	0.842116	0.021926	1	NA	NA	NA			NA	NA
TRINITY_DN48351_c0_g1	690.212	0.814885	0.00449252	1	NA	NA	XP_027209932.1	uncharacterized protein LOC113803351	Penaeus vannamei	NA	NA	uncharacterized protein LOC113803351
TRINITY_DN129928_c0_g1	225.04	0.78472	0.0222057	5	Name=RhoGAP	K20647	XP_027226851.1	GTPase-activating protein CdGAPr-like	Penaeus vannamei	NA	NA	GTPase-activating protein CdGAPr-like
TRINITY_DN128280_c0_g2	167.482	0.713213	0.0367348	1	NA	NA	NA			NA	NA
TRINITY_DN79231_c0_g2	177.081	0.690486	0.0309849	1	Name=Myosin_TH1	K10356	XP_027218969.1	unconventional myosin-Ie-like	Penaeus vannamei	NA	NA	unconventional myosin-Ie-like
TRINITY_DN122891_c3_g1	178.761	0.688585	0.0261111	1	NA	NA	NA			NA	NA
TRINITY_DN151662_c8_g25	356.982	0.65249	0.0226073	1	Name=BGLTMP001114-PA	NA	XP_027227780.1	uncharacterized protein LOC113819787	Penaeus vannamei	NA	NA	uncharacterized protein LOC113819787
TRINITY_DN103755_c3_g1	311.47	0.528132	0.0371146	1	NA	NA	NA			NA	NA
TRINITY_DN8127_c0_g3	5139.95	-0.28563	0.00375576	1	Name=La	K11090	XP_027217110.1	la protein homolog	Penaeus vannamei	NA	NA	la protein homolog
TRINITY_DN28201_c0_g1	3334.64	-0.288515	0.0134628	1	Name=BAF	K22941	XP_027206615.1	protein YIPF3-like	Penaeus vannamei	NA	NA	protein YIPF3-like
TRINITY_DN86711_c0_g1	2568.79	-0.325829	0.0226073	1	Name=Rpn3_C	K03033	AXR98471.1	26S proteasome non-ATPase regulatory subunit 3-like protein, partial	Procambarus clarkii	NA	NA	26S proteasome non-ATPase regulatory subunit 3-like protein, partial
TRINITY_DN200574_c0_g2	3603.36	-0.340069	0.0244756	1	Name=Band_7	K17081	ACD13589.1	prohibitin 2	Penaeus monodon	NA	NA	prohibitin 2
TRINITY_DN152984_c2_g1	3875.62	-0.361413	0.0220728	1	Name=Aminotran_1_2	K14455	XP_027220730.1	aspartate aminotransferase, mitochondrial-like	Penaeus vannamei	NA	NA	aspartate aminotransferase, mitochondrial-like
TRINITY_DN17475_c0_g2	912.936	-0.363493	0.020662	1	Name=PB13356-PA	NA	XP_027220307.1	uncharacterized protein LOC113812596	Penaeus vannamei	NA	NA	uncharacterized protein LOC113812596
TRINITY_DN49590_c0_g1	4457.83	-0.37293	0.020662	1	Name=eIF2A	K15026	XP_027239459.1	eukaryotic translation initiation factor 2A-like	Penaeus vannamei	NA	NA	eukaryotic translation initiation factor 2A-like
TRINITY_DN60501_c0_g1	2320.34	-0.396293	0.014431	1	Name=BTB	NA	XP_027235160.1	longitudinals lacking protein-like	Penaeus vannamei	NA	NA	longitudinals lacking protein-like
TRINITY_DN227439_c0_g1	3252.35	-0.417929	0.0492705	1	Name=PGK	K00927	QFU80920.1	phosphoglycerate kinase	Penaeus vannamei	NA	NA	phosphoglycerate kinase
TRINITY_DN150848_c97_g17	830.24	-0.423826	0.0216607	1	Name=UBX	K20703	XP_027219990.1	LOW QUALITY PROTEIN: FAS-associated factor 1-like	Penaeus vannamei	Caspar	IMD pathway	LOW QUALITY PROTEIN: FAS-associated factor 1-like
TRINITY_DN73849_c0_g1	2993.72	-0.426701	0.0461513	2	Name=RNase_T	K18418	MPC61095.1	ERI1 exoribonuclease 3	Portunus trituberculatus	NA	NA	ERI1 exoribonuclease 3
TRINITY_DN60961_c0_g1	1330.09	-0.430722	0.00280637	1	Name=Phosducin	NA	MPC17009.1	Thioredoxin domain-containing protein 9	Portunus trituberculatus	NA	NA	Thioredoxin domain-containing protein 9
TRINITY_DN201046_c0_g1	2222.59	-0.436326	0.0128929	1	Name=Proteasome	K02730	XP_027234882.1	proteasome subunit alpha type-6-like	Penaeus vannamei	NA	NA	proteasome subunit alpha type-6-like
TRINITY_DN250458_c0_g1	1137.16	-0.436737	0.00448385	1	Name=TFIIS_M	K03145	XP_027207312.1	transcription elongation factor S-II-like isoform X1	Penaeus vannamei	NA	NA	transcription elongation factor S-II-like isoform X1
TRINITY_DN151768_c8_g2	1212.07	-0.43915	0.0124317	1	Name=E1_dh	K00161	XP_027213179.1	probable pyruvate dehydrogenase E1 component subunit alpha, mitochondrial isoform X2	Penaeus vannamei	NA	NA	probable pyruvate dehydrogenase E1 component subunit alpha, mitochondrial isoform X2
TRINITY_DN154730_c0_g1	630.919	-0.441119	0.0252762	1	Name=TFIID-31kDa	K14535	ROT71093.1	tbp-associated factor	Penaeus vannamei	NA	NA	tbp-associated factor
TRINITY_DN152877_c0_g1	3475.33	-0.442736	0.00156182	1	Name=eIF-3_zeta	K03251	XP_027214241.1	eukaryotic translation initiation factor 3 subunit D-like isoform X4	Penaeus vannamei	NA	NA	eukaryotic translation initiation factor 3 subunit D-like isoform X4
TRINITY_DN1150_c0_g1	2682.35	-0.443816	0.0277179	1	Name=Sel1	K14026	QGC85398.1	sel-1-like protein, partial	Procambarus clarkii	NA	NA	sel-1-like protein, partial
TRINITY_DN152697_c0_g1	565.516	-0.449165	0.0417188	1	Name=F-box	K10317	XP_027222628.1	LOW QUALITY PROTEIN: F-box only protein 42-like	Penaeus vannamei	NA	NA	LOW QUALITY PROTEIN: F-box only protein 42-like
TRINITY_DN48393_c0_g1	681.772	-0.454338	0.0238623	1	Name=KH_1	NA	XP_027212294.1	uncharacterized protein LOC113805486	Penaeus vannamei	NA	NA	uncharacterized protein LOC113805486
TRINITY_DN131560_c0_g1	606.47	-0.475275	0.0403821	7	Name=PEX11	K13353	KAF7656309.1	hypothetical protein LDENG_00043720	Lucifuga dentata	NA	NA	hypothetical protein LDENG_00043720
TRINITY_DN143536_c0_g1	9551.83	-0.481152	0.0356198	1	NA	NA	NA			NA	NA
TRINITY_DN227068_c0_g1	1845.81	-0.491336	0.00378548	1	Name=ERO1	K10950	XP_027224444.1	ero1-like protein	Penaeus vannamei	NA	NA	ero1-like protein
TRINITY_DN109071_c0_g2	1876.94	-0.506712	0.0113673	1	Name=RRM_6	K12890	XP_027228793.1	serine/arginine-rich splicing factor 1B-like	Penaeus vannamei	NA	NA	serine/arginine-rich splicing factor 1B-like
TRINITY_DN153072_c0_g2	1727.36	-0.507111	0.00233798	1	Name=AAA_5	K03063	XP_027220790.1	26S proteasome regulatory subunit 6B-like	Penaeus vannamei	NA	NA	26S proteasome regulatory subunit 6B-like
TRINITY_DN109071_c0_g1	859.045	-0.508129	0.00102082	1	NA	NA	NA			NA	NA
TRINITY_DN129372_c5_g1	844.601	-0.510704	0.0233112	1	Name=NUP50	K14295	MPC18464.1	Nuclear pore complex protein Nup50	Portunus trituberculatus	NA	NA	Nuclear pore complex protein Nup50
TRINITY_DN276818_c1_g1	916.296	-0.518927	0.000501657	1	Name=Pescadillo_N	K14843	XP_018524975.1	pescadillo homolog	Lates calcarifer	NA	NA	pescadillo homolog
TRINITY_DN154199_c0_g1	401.164	-0.524378	0.0222057	1	Name=Utp21	K14554	XP_027233460.1	WD repeat-containing protein 36-like	Penaeus vannamei	NA	NA	WD repeat-containing protein 36-like
TRINITY_DN12221_c0_g1	1492.9	-0.528328	0.00535673	1	Name=HSP20	NA	AKB96198.1	heat shock protein	Cherax destructor	HSP	Heat-shock response	heat shock protein
TRINITY_DN150246_c28_g1	491.616	-0.549043	0.000935089	1	Name=Heme_oxygenase	K21418	XP_027232082.1	heme oxygenase 1-like	Penaeus vannamei	NA	NA	heme oxygenase 1-like
TRINITY_DN27348_c0_g2	1709.76	-0.551402	0.0150706	1	Name=FeoB_N	K14538	XP_027212447.1	guanine nucleotide-binding protein-like 3 homolog	Penaeus vannamei	NA	NA	guanine nucleotide-binding protein-like 3 homolog
TRINITY_DN48615_c0_g1	247.969	-0.556445	0.04881	1	Name=IP_trans	NA	XP_027211669.1	phosphatidylinositol transfer protein beta isoform-like isoform X2	Penaeus vannamei	NA	NA	phosphatidylinositol transfer protein beta isoform-like isoform X2
TRINITY_DN111414_c0_g2	177.652	-0.557977	0.0351032	1	Name=Mis12	K11543	XP_027208722.1	protein MIS12 homolog	Penaeus vannamei	NA	NA	protein MIS12 homolog
TRINITY_DN252356_c0_g1	254.613	-0.559167	0.0228267	1	Name=TRAPP	K20280	XP_027235321.1	trafficking protein particle complex subunit 5-like	Penaeus vannamei	NA	NA	trafficking protein particle complex subunit 5-like
TRINITY_DN145886_c3_g1	714.816	-0.567531	0.0196544	1	Name=ENSCAFP00000037564	NA	XP_027223909.1	uncharacterized protein LOC113816092 isoform X1	Penaeus vannamei	NA	NA	uncharacterized protein LOC113816092 isoform X1
TRINITY_DN57772_c0_g1	256.511	-0.575917	0.0238623	1	Name=Cornichon	K20368	MPC09902.1	Protein cornichon	Portunus trituberculatus	NA	NA	Protein cornichon
TRINITY_DN149585_c4_g1	596.683	-0.5764	0.0360406	1	Name=HelroP192727	NA	NA			NA	NA
TRINITY_DN276974_c0_g1	538.995	-0.601527	0.0193324	1	Name=Znev_05471	K09562	MPC08646.1	Hsp70-binding protein 1	Portunus trituberculatus	HSP	Heat-shock response	Hsp70-binding protein 1
TRINITY_DN101004_c0_g2	1232.07	-0.604333	0.0464594	1	Name=DnaJ	K17867	XP_027216201.1	dnaJ homolog subfamily C member 24-like	Penaeus vannamei	NA	NA	dnaJ homolog subfamily C member 24-like
TRINITY_DN251109_c0_g1	543.534	-0.606043	0.0259759	1	Name=Ribosomal_L21p	K02888	XP_027235494.1	39S ribosomal protein L21, mitochondrial-like	Penaeus vannamei	NA	NA	39S ribosomal protein L21, mitochondrial-like
TRINITY_DN139852_c1_g1	166.903	-0.61046	0.0168123	1	Name=J4GS03_FIBRA	NA	NA			NA	NA
TRINITY_DN86744_c2_g1	2254.08	-0.613755	0.00841828	1	Name=ADH_N_2	K13948	XP_027214767.1	prostaglandin reductase 1-like	Penaeus vannamei	NA	NA	prostaglandin reductase 1-like
TRINITY_DN200542_c2_g1	3150.46	-0.620874	0.00100853	1	Name=HMG_box_2	NA	XP_027210949.1	high mobility group protein DSP1-like	Penaeus vannamei	NA	NA	high mobility group protein DSP1-like
TRINITY_DN140594_c0_g9	844.417	-0.621585	0.00213929	3	Name=THUMP	K06963	XP_027220036.1	THUMP domain-containing protein 1-like	Penaeus vannamei	NA	NA	THUMP domain-containing protein 1-like
TRINITY_DN278514_c0_g1	309.338	-0.628426	0.000355303	1	Name=Actin	K11652	RXG61980.1	Actin-like protein 6A	Armadillidium vulgare	NA	NA	Actin-like protein 6A
TRINITY_DN76026_c0_g4	349.56	-0.635795	0.0233112	2	Name=Sld5	K10735	XP_027222329.1	DNA replication complex GINS protein SLD5-like	Penaeus vannamei	NA	NA	DNA replication complex GINS protein SLD5-like
TRINITY_DN49682_c0_g1	5826.05	-0.640311	0.0357139	1	Name=MreB_Mbl	K03283	AXR98515.1	heat shock protein 70 kDa, partial	Procambarus clarkii	HSP	Heat-shock response	heat shock protein 70 kDa, partial
TRINITY_DN135991_c1_g1	522.4	-0.642349	0.0238623	1	Name=CoA_transf_3	K01796	EFX86308.1	hypothetical protein DAPPUDRAFT_308522	Daphnia pulex	NA	NA	hypothetical protein DAPPUDRAFT_308522
TRINITY_DN152910_c0_g1	1075.7	-0.648985	0.0128664	1	Name=SURF4	K20369	XP_027216761.1	surfeit locus protein 4 homolog	Penaeus vannamei	NA	NA	surfeit locus protein 4 homolog
TRINITY_DN276576_c0_g1	523.054	-0.657119	0.00397375	1	Name=Polysacc_synt_2	K00789	XP_027233678.1	methionine adenosyltransferase 2 subunit beta-like	Penaeus vannamei	NA	NA	methionine adenosyltransferase 2 subunit beta-like
TRINITY_DN250999_c0_g1	743.624	-0.658753	0.000215613	1	NA	NA	NA			NA	NA
TRINITY_DN61221_c0_g2	471.802	-0.662371	0.0213684	1	Name=Glyco_transf_7N	K07966	XP_027231263.1	beta-1,4-N-acetylgalactosaminyltransferase bre-4-like	Penaeus vannamei	NA	NA	beta-1,4-N-acetylgalactosaminyltransferase bre-4-like
TRINITY_DN59746_c0_g1	366.2	-0.662872	0.0285674	1	Name=Fapy_DNA_glyco	K10567	XP_027238085.1	endonuclease 8-like 1	Penaeus vannamei	NA	NA	endonuclease 8-like 1
TRINITY_DN151095_c0_g1	5134.87	-0.678232	0.00235552	2	Name=ENSACAP00000014706	K09289	XP_027224873.1	uncharacterized protein LOC113817075	Penaeus vannamei	NA	NA	uncharacterized protein LOC113817075
TRINITY_DN124492_c0_g2	755.375	-0.70104	0.0190146	1	Name=SpoU_sub_bind	K15507	MPC36377.1	rRNA methyltransferase 1, mitochondrial	Portunus trituberculatus	NA	NA	rRNA methyltransferase 1, mitochondrial
TRINITY_DN204519_c0_g1	102.824	-0.732495	0.00535673	1	Name=RNA_pol_I_A49	K03005	XP_027209292.1	DNA-directed RNA polymerase I subunit RPA49-like	Penaeus vannamei	NA	NA	DNA-directed RNA polymerase I subunit RPA49-like
TRINITY_DN60625_c2_g1	4425.44	-0.73706	0.0301785	1	Name=Peptidase_C1	K01363	XP_027215306.1	cathepsin B-like	Penaeus vannamei	NA	NA	cathepsin B-like
TRINITY_DN227066_c0_g1	743.439	-0.751638	0.020662	1	Name=RrnaAD	K14191	XP_027234699.1	probable dimethyladenosine transferase	Penaeus vannamei	NA	NA	probable dimethyladenosine transferase
TRINITY_DN147985_c5_g47	247.769	-0.762579	0.0349411	1	NA	NA	NA			NA	NA
TRINITY_DN200751_c0_g1	574.966	-0.821342	0.00308782	2	Name=Ran_BP1	K15304	XP_027215384.1	mucin-5AC-like isoform X1	Penaeus vannamei	NA	NA	mucin-5AC-like isoform X1
TRINITY_DN151469_c0_g1	100.739	-0.83079	0.0497478	1	Name=ENSLACP00000019919	NA	XP_027219743.1	protein Spindly-like	Penaeus vannamei	NA	NA	protein Spindly-like
TRINITY_DN180087_c0_g1	117.086	-0.888309	0.00280637	1	Name=5-FTHF_cyc-lig	K01934	MPC24906.1	5-formyltetrahydrofolate cyclo-ligase	Portunus trituberculatus	NA	NA	5-formyltetrahydrofolate cyclo-ligase
TRINITY_DN2918_c0_g3	192.704	-0.894242	0.0023	1	Name=PrmA	NA	XP_027232254.1	protein arginine N-methyltransferase 1-like isoform X2	Penaeus vannamei	NA	NA	protein arginine N-methyltransferase 1-like isoform X2
TRINITY_DN131072_c0_g2	189.144	-0.902975	0.00217944	1	Name=FSH1	NA	XP_027218885.1	esterase OVCA2-like	Penaeus vannamei	NA	NA	esterase OVCA2-like
TRINITY_DN150891_c0_g1	258.891	-0.915397	0.032422	1	Name=HSP70	K03283	AKB96227.1	heat shock protein	Cherax destructor	HSP	Heat-shock response	heat shock protein
TRINITY_DN60719_c0_g1	119.601	-0.925975	0.0292313	1	Name=DUF4500	NA	NA			NA	NA
TRINITY_DN152272_c8_g19	262.063	-0.942668	0.00837799	3	Name=RRN3	K15216	XP_027230287.1	RNA polymerase I-specific transcription initiation factor RRN3-like	Penaeus vannamei	NA	NA	RNA polymerase I-specific transcription initiation factor RRN3-like
TRINITY_DN82206_c0_g1	77.9826	-0.967338	0.0138826	2	NA	NA	XP_027238487.1	uncharacterized protein LOC113829505	Penaeus vannamei	NA	NA	uncharacterized protein LOC113829505
TRINITY_DN178845_c0_g1	222.14	-1.00315	0.0259759	1	Name=Ctf8	K11270	AEB54626.1	ctf8	Procambarus clarkii	NA	NA	ctf8
TRINITY_DN124506_c0_g1	28.3946	-1.09832	0.0403821	1	NA	NA	NA			NA	NA
TRINITY_DN81402_c0_g2	305.278	-1.14345	5.1e-09	2	Name=SPA	NA	XP_027211232.1	late secretory pathway protein AVL9 homolog	Penaeus vannamei	NA	NA	late secretory pathway protein AVL9 homolog
TRINITY_DN128935_c2_g1	185.614	-1.21353	0.0222474	1	Name=LRR_9	K17550	XP_027231660.1	protein phosphatase 1 regulatory subunit 7-like	Penaeus vannamei	NA	NA	protein phosphatase 1 regulatory subunit 7-like
TRINITY_DN72556_c0_g1	17.8729	-1.2801	0.0298116	1	NA	NA	NA			NA	NA
TRINITY_DN28183_c0_g1	424.447	-1.29885	0.00951061	1	Name=Mito_carr	K15118	XP_027228700.1	mitochondrial glycine transporter B-like	Penaeus vannamei	NA	NA	mitochondrial glycine transporter B-like
TRINITY_DN152105_c18_g6	435.206	-1.29996	0.020662	1	NA	NA	NA			NA	NA
TRINITY_DN82641_c0_g1	39.0396	-1.3747	3.45e-05	5	Name=CiPC	NA	MPC37669.1	CLOCK-interacting pacemaker	Portunus trituberculatus	NA	NA	CLOCK-interacting pacemaker
TRINITY_DN152105_c18_g35	249.152	-1.3748	0.0196055	1	NA	NA	NA			NA	NA
TRINITY_DN257432_c0_g1	37.709	-1.40684	0.0261111	1	NA	NA	NA			NA	NA
TRINITY_DN61087_c0_g1	398.838	-1.42727	0.0421981	1	NA	NA	NA			NA	NA
TRINITY_DN130741_c0_g2	253.464	-1.47285	0.0338931	3	NA	NA	NA			NA	NA
TRINITY_DN110546_c1_g1	1830.75	-1.54009	9.44e-05	2	Name=TSP_1	K06841	XP_027219579.1	LOW QUALITY PROTEIN: semaphorin-5B-like	Penaeus vannamei	NA	NA	LOW QUALITY PROTEIN: semaphorin-5B-like
TRINITY_DN278736_c0_g1	200.15	-1.54121	0.000171861	1	Name=ENSDARP00000106918	NA	NA			NA	NA
TRINITY_DN147419_c2_g1	512.783	-1.5427	0.00217944	1	Name=SPU_016777-tr	NA	ORD93263.1	RTJK, partial	Enterospora canceri	NA	NA	RTJK, partial
TRINITY_DN118812_c0_g1	87.34	-1.58521	0.00356879	4	Name=zf-MYND	K09592	XP_027232814.1	egl nine homolog 1-like isoform X3	Penaeus vannamei	NA	NA	egl nine homolog 1-like isoform X3
TRINITY_DN133142_c0_g1	38.9651	-1.59442	0.0285674	1	NA	NA	NA			NA	NA
TRINITY_DN157315_c0_g10	71.888	-1.63919	0.0168123	1	Name=TFIIA_gamma_C	K03123	ROT65982.1	putative transcription initiation factor IIA subunit 2	Penaeus vannamei	NA	NA	putative transcription initiation factor IIA subunit 2
TRINITY_DN106863_c1_g7	28.1366	-1.70417	0.0190146	1	NA	NA	NA			NA	NA
TRINITY_DN100626_c1_g1	261.408	-1.71998	0.0114038	1	NA	NA	XP_027209452.1	uncharacterized protein LOC113802954	Penaeus vannamei	NA	NA	uncharacterized protein LOC113802954
TRINITY_DN60983_c0_g2	28.8191	-1.73312	0.0219205	1	Name=Med28	K15141	ROT76050.1	Mediator of RNA polymerase II transcription subunit 28	Penaeus vannamei	NA	NA	Mediator of RNA polymerase II transcription subunit 28
TRINITY_DN86254_c0_g3	69.6159	-1.73936	0.00423859	1	Name=B3LMK6_YEAS1	NA	NA			NA	NA
TRINITY_DN98357_c0_g1	29.8318	-1.84322	0.0496899	1	NA	NA	NA			NA	NA
TRINITY_DN29713_c0_g1	22.5167	-1.88084	0.00438186	1	Name=RUN	NA	ROT80185.1	RUN and FYVE domain-containing protein 4	Penaeus vannamei	NA	NA	RUN and FYVE domain-containing protein 4
TRINITY_DN152706_c0_g1	9271.63	-1.98784	0.0115351	1	Name=zf-H2C2_2	NA	QIA97604.1	Krueppel 1-like protein	Procambarus clarkii	KLF	Novel	Krueppel 1-like protein
TRINITY_DN151900_c22_g15	253.204	-2.08143	2.63e-05	2	NA	NA	NA			NA	NA
TRINITY_DN152168_c10_g25	14.2492	-2.23382	0.0439955	1	NA	NA	NA			NA	NA
TRINITY_DN229632_c0_g2	144.186	-2.36399	0.0190734	1	Name=GAS	K19942	XP_027212207.1	dynein regulatory complex subunit 4-like	Penaeus vannamei	NA	NA	dynein regulatory complex subunit 4-like
TRINITY_DN250901_c0_g1	44.134	-2.60781	0.00379963	1	NA	NA	NA			NA	NA
TRINITY_DN73550_c0_g1	15.2681	-2.96111	0.0430458	2	NA	NA	NA			NA	NA
TRINITY_DN250853_c0_g1	27.2705	-2.96884	0.00104611	1	NA	NA	NA			NA	NA
TRINITY_DN66122_c0_g8	11.5148	-6.8454	0.000816938	1	NA	NA	NA			NA	NA
TRINITY_DN152197_c40_g12	160.414	-30	2.97e-12	1	Name=Ribosomal_S4	K14560	XP_027237755.1	U3 small nucleolar ribonucleoprotein protein IMP3-like	Penaeus vannamei	NA	NA	U3 small nucleolar ribonucleoprotein protein IMP3-like
Noble crayfish Haplogroup A 21 days post-challenge
TRINITY_DN149723_c3_g2	39.2552	8.87526	1.21e-14	1	NA	NA	NA			NA	NA
TRINITY_DN148407_c5_g3	30.3336	8.5006	3.69e-13	1	Name=LSU_rRNA_eukarya	NA	TVY73137.1	hypothetical protein LSUE1_G006148, partial	Lachnellula suecica	NA	NA	hypothetical protein LSUE1_G006148, partial
TRINITY_DN118014_c1_g3	18.2005	7.76526	7.75e-10	1	Name=Ocular_alb	K08470	XP_027207829.1	G-protein coupled receptor 143-like	Penaeus vannamei	NA	NA	G-protein coupled receptor 143-like
TRINITY_DN150708_c8_g16	15.3343	7.51584	7.68e-10	1	Name=LSU_rRNA_bacteria	NA	KAF2129714.1	hypothetical protein P153DRAFT_418347, partial	Dothidotthia symphoricarpi CBS 119687	NA	NA	hypothetical protein P153DRAFT_418347, partial
TRINITY_DN148650_c1_g6	18.4775	5.65437	4.53e-08	1	Name=LSU_rRNA_bacteria	NA	NA			NA	NA
TRINITY_DN203765_c0_g2	4080.12	4.53447	7.66e-05	1	NA	NA	NA			NA	NA
TRINITY_DN64473_c0_g1	2277.89	4.38026	0.000103779	1	Name=JHBP	NA	XP_027209752.1	uncharacterized protein LOC113803197	Penaeus vannamei	NA	NA	uncharacterized protein LOC113803197
TRINITY_DN149218_c0_g9	17.7071	4.19251	1.88e-07	1	Name=LSU_rRNA_archaea	NA	KAF1351748.1	hypothetical protein EJ07DRAFT_168925<U+00A0>	Lizonia empirigonia	NA	NA	hypothetical protein EJ07DRAFT_168925<U+00A0>
TRINITY_DN142947_c0_g3	17.5814	3.87704	0.000954159	1	Name=SSU_rRNA_bacteria	NA	KAF2741596.1	hypothetical protein M011DRAFT_414241, partial	Sporormia fimetaria CBS 119925	NA	NA	hypothetical protein M011DRAFT_414241, partial
TRINITY_DN149134_c0_g12	14.4817	3.6493	0.00832463	1	Name=SSU_rRNA_bacteria	NA	NA			NA	NA
TRINITY_DN149348_c1_g1	52.4461	3.05435	0.00934515	4	Name=Cadherin	K06807	XP_033236526.1	putative neural-cadherin 2 isoform X2	Drosophila pseudoobscura	NA	NA	putative neural-cadherin 2 isoform X2
TRINITY_DN70488_c0_g1	36.8651	3.01959	0.00934515	1	Name=MFS_1	NA	XP_027231087.1	MFS-type transporter SLC18B1-like	Penaeus vannamei	NA	NA	MFS-type transporter SLC18B1-like
TRINITY_DN93636_c0_g1	47.8907	2.97812	0.0305143	1	NA	NA	NA			NA	NA
TRINITY_DN203148_c0_g5	15.3723	2.54079	0.0250261	1	Name=AATE017128-PA	NA	NA			NA	NA
TRINITY_DN70732_c0_g2	187.012	2.48041	0.0120466	1	NA	NA	NA			NA	NA
TRINITY_DN130333_c0_g1	18.3723	2.23575	0.00169996	6	Name=PGI	K01810	XP_027227960.1	glucose-6-phosphate isomerase-like	Penaeus vannamei	NA	NA	glucose-6-phosphate isomerase-like
TRINITY_DN154666_c0_g1	107.757	2.04911	0.0250261	1	Name=FOCC005442-RA	NA	ALC79580.1	gastrolith protein 18.2	Cherax quadricarinatus	NA	NA	gastrolith protein 18.2
TRINITY_DN149752_c0_g2	64.6854	1.96852	0.038756	1	Name=Mito_carr	K15084	XP_027215356.1	graves disease carrier protein-like isoform X1	Penaeus vannamei	NA	NA	graves disease carrier protein-like isoform X1
TRINITY_DN16475_c0_g1	87.6104	1.84554	0.000485098	1	Name=Ribosomal_L17	K02879	PNF15384.1	hypothetical protein B7P43_G01032	Cryptotermes secundus	NA	NA	hypothetical protein B7P43_G01032
TRINITY_DN140803_c2_g1	16.7119	1.84422	0.042336	1	NA	NA	NA			NA	NA
TRINITY_DN150596_c3_g4	51.459	1.83371	0.0349874	8	Name=PDE8	K18437	XP_027215920.1	high affinity cAMP-specific and IBMX-insensitive 3',5'-cyclic phosphodiesterase 8B-like isoform X2	Penaeus vannamei	NA	NA	high affinity cAMP-specific and IBMX-insensitive 3',5'-cyclic phosphodiesterase 8B-like isoform X2
TRINITY_DN151367_c141_g1	166.35	1.76454	0.00623818	2	Name=UCH_1	NA	XP_027230712.1	uncharacterized protein LOC113822377	Penaeus vannamei	NA	NA	uncharacterized protein LOC113822377
TRINITY_DN17498_c0_g1	595.41	1.68198	0.000583628	1	Name=CO_deh_flav_C	K00106	XP_027230445.1	xanthine dehydrogenase/oxidase-like	Penaeus vannamei	NA	NA	xanthine dehydrogenase/oxidase-like
TRINITY_DN123818_c0_g15	27.6724	1.66933	0.0210589	1	NA	NA	NA			NA	NA
TRINITY_DN251232_c0_g1	104.434	1.63772	0.0108025	1	Name=ENSCAFP00000037564	NA	NA			NA	NA
TRINITY_DN129677_c1_g1	44.6928	1.61387	0.000257241	1	NA	NA	NA			NA	NA
TRINITY_DN86273_c0_g1	3571.82	1.56311	0.00490248	1	Name=AMP-binding_C	K01904	ROT63796.1	hypothetical protein C7M84_018296	Penaeus vannamei	NA	NA	hypothetical protein C7M84_018296
TRINITY_DN140295_c4_g1	25.9493	1.52371	0.0379123	1	NA	NA	NA			NA	NA
TRINITY_DN99740_c0_g3	59.0319	1.51286	0.0389474	3	NA	NA	NA			NA	NA
TRINITY_DN227501_c0_g2	992.562	1.5115	0.0234183	1	NA	NA	NA			NA	NA
TRINITY_DN151868_c97_g3	4158.18	1.43732	0.0144435	1	NA	NA	NA			NA	NA
TRINITY_DN232458_c0_g1	45.2773	1.33994	0.040556	1	Name=V-SNARE_C	K08493	XP_027208401.1	vesicle transport through interaction with t-SNAREs homolog 1B-like	Penaeus vannamei	NA	NA	vesicle transport through interaction with t-SNAREs homolog 1B-like
TRINITY_DN147679_c4_g3	5296.59	1.3102	0.0443591	1	Name=CathepsinC_exc	NA	XP_027232852.1	dipeptidyl peptidase 1-like	Penaeus vannamei	NA	NA	dipeptidyl peptidase 1-like
TRINITY_DN28876_c0_g1	1309.5	1.20441	0.0311937	1	Name=MFS_1	K13783	XP_027229551.1	glucose-6-phosphate exchanger SLC37A2-like	Penaeus vannamei	NA	NA	glucose-6-phosphate exchanger SLC37A2-like
TRINITY_DN150045_c69_g1	837.151	1.17498	0.00217748	1	NA	NA	NA			NA	NA
TRINITY_DN62503_c0_g1	46.8856	1.14097	0.0161715	2	Name=Ras	NA	NA			NA	NA
TRINITY_DN150045_c68_g2	7175.3	1.05228	0.0379123	1	Name=p450	NA	QBJ27562.1	CYPShed4, partial	Sagmariasus verreauxi	NA	NA	CYPShed4, partial
TRINITY_DN129463_c0_g1	103.059	0.972985	0.0144435	2	Name=N4UYN6_COLOR	NA	NA			NA	NA
TRINITY_DN152621_c122_g1	1.01421e+06	0.96385	0.0374005	1	Name=Ferritin	K00522	Q26061.1	Ferritin	Pacifastacus leniusculus	NA	NA	Ferritin
TRINITY_DN17430_c1_g15	223.941	0.95163	0.0451766	1	Name=ABC2_membrane_3	NA	XP_027236431.1	LOW QUALITY PROTEIN: ABC transporter G family member 20-like	Penaeus vannamei	NA	NA	LOW QUALITY PROTEIN: ABC transporter G family member 20-like
TRINITY_DN145011_c0_g3	2270.01	0.932171	0.0114566	1	Name=Actin	NA	ROT63840.1	putative actin-related protein 8 isoform X1	Penaeus vannamei	NA	NA	putative actin-related protein 8 isoform X1
TRINITY_DN148869_c0_g16	173.048	0.889121	0.0123472	1	Name=HelroP192727	NA	NA			NA	NA
TRINITY_DN149742_c5_g2	163.564	0.886088	0.0116588	1	Name=AAA	K10756	KAB7507059.1	Replication factor C subunit 5	Armadillidium nasatum	NA	NA	Replication factor C subunit 5
TRINITY_DN123716_c0_g2	931.883	0.839754	0.000280913	1	NA	NA	NA			NA	NA
TRINITY_DN128811_c1_g3	389.982	0.779443	0.0349377	1	Name=Sugar_tr	NA	XP_027225709.1	facilitated trehalose transporter Tret1-like	Penaeus vannamei	NA	NA	facilitated trehalose transporter Tret1-like
TRINITY_DN15634_c1_g8	1089.61	0.769876	0.00045877	1	Name=ENSAMXP00000011243	NA	NA			NA	NA
TRINITY_DN101387_c0_g1	3977.43	0.65152	0.00169996	1	Name=Kazal_1	NA	NA			NA	NA
TRINITY_DN54902_c0_g1	5358	0.646431	0.0123087	1	Name=Mdes001371-RA	NA	NA			NA	NA
TRINITY_DN176936_c0_g7	2192.75	0.642073	0.0305143	1	Name=PCMT	NA	XP_027215252.1	protein-L-isoaspartate O-methyltransferase domain-containing protein 1-like	Penaeus vannamei	NA	NA	protein-L-isoaspartate O-methyltransferase domain-containing protein 1-like
TRINITY_DN113415_c0_g2	241.945	0.61777	0.0420786	1	Name=Thioredoxin_7	NA	RXG56966.1	Spermatogenesis-associated protein 20	Armadillidium vulgare	NA	NA	Spermatogenesis-associated protein 20
TRINITY_DN151768_c159_g1	5675.58	0.601359	0.0120466	1	Name=EFX86315	K19770	NA			NA	NA
TRINITY_DN150828_c73_g18	2563.27	0.572514	0.0210434	1	NA	NA	NA			NA	NA
TRINITY_DN136315_c1_g16	2798	0.552681	0.0333189	1	NA	NA	NA			NA	NA
TRINITY_DN58856_c0_g10	421.599	0.53945	0.0349874	1	Name=ENSSHAP00000008472	NA	NA			NA	NA
TRINITY_DN145601_c6_g8	4627.44	-0.625066	0.0477246	2	NA	NA	NA			NA	NA
TRINITY_DN101972_c0_g1	601.09	-0.628209	0.00493594	1	Name=BLVR	K12396	XP_027239627.1	AP-3 complex subunit delta-1-like	Penaeus vannamei	NA	NA	AP-3 complex subunit delta-1-like
TRINITY_DN151412_c302_g9	757.177	-0.66126	0.0210434	1	NA	NA	NA			NA	NA
TRINITY_DN118306_c0_g2	859.026	-0.670667	0.00754415	1	NA	NA	NA			NA	NA
TRINITY_DN206667_c0_g1	834.536	-0.752613	0.0406164	1	NA	NA	NA			NA	NA
TRINITY_DN86227_c0_g1	521.735	-0.773849	0.00934515	1	Name=RRM_6	K13107	XP_027217113.1	RNA-binding motif protein, X-linked 2-like	Penaeus vannamei	NA	NA	RNA-binding motif protein, X-linked 2-like
TRINITY_DN160630_c0_g1	354.627	-0.790971	0.0305143	1	NA	NA	NA			NA	NA
TRINITY_DN76875_c0_g14	258.444	-0.900559	0.00361016	1	Name=FOCC010911-RA	NA	XP_027206751.1	dolichyl-diphosphooligosaccharide--protein glycosyltransferase subunit STT3B-like	Penaeus vannamei	NA	NA	dolichyl-diphosphooligosaccharide--protein glycosyltransferase subunit STT3B-like
TRINITY_DN281392_c0_g1	567.141	-0.904023	6.56e-05	1	Name=Smp_153190.1:pep	NA	NA			NA	NA
TRINITY_DN278358_c0_g1	307.09	-0.919523	3.64e-05	1	Name=UniRef90_A9UUU4	NA	NA			NA	NA
TRINITY_DN148859_c3_g1	73.9317	-0.971475	0.0296218	1	Name=DKCLD	K11131	XP_027206763.1	H/ACA ribonucleoprotein complex subunit 4-like	Penaeus vannamei	NA	NA	H/ACA ribonucleoprotein complex subunit 4-like
TRINITY_DN150561_c18_g3	465.231	-0.983385	0.0397425	3	NA	NA	NA			NA	NA
TRINITY_DN62137_c0_g7	366.08	-1.01196	0.0184054	1	NA	NA	NA			NA	NA
TRINITY_DN151284_c60_g1	388.995	-1.01746	0.0250261	1	NA	NA	NA			NA	NA
TRINITY_DN200565_c0_g1	1052.97	-1.0176	7.47e-06	1	Name=Nasvi2EG012245t1	NA	NA			NA	NA
TRINITY_DN1562_c0_g1	199.455	-1.03405	0.00420919	1	Name=ENSCJAP00000038752	K13172	MPC37995.1	Muscle M-line assembly protein unc-89	Portunus trituberculatus	NA	NA	Muscle M-line assembly protein unc-89
TRINITY_DN152149_c11_g33	51.3326	-1.05746	0.0464582	1	NA	NA	NA			NA	NA
TRINITY_DN151922_c8_g4	206.367	-1.06213	0.0117641	2	NA	NA	NA			NA	NA
TRINITY_DN177665_c5_g1	79.3441	-1.08321	0.00375808	1	NA	NA	NA			NA	NA
TRINITY_DN93736_c0_g1	54.543	-1.09186	0.0349874	2	Name=CUFF.72511.1_Ste	NA	NA			NA	NA
TRINITY_DN147147_c3_g6	32.2609	-1.117	0.0374005	2	NA	NA	NA			NA	NA
TRINITY_DN227389_c0_g1	1312.8	-1.1256	0.00058576	1	NA	NA	NA			NA	NA
TRINITY_DN200912_c0_g1	79.3965	-1.13336	0.00112807	1	Name=HelroP192727	NA	NA			NA	NA
TRINITY_DN30443_c0_g1	52.2352	-1.18731	0.00934515	1	Name=MBD	NA	ROT79976.1	hypothetical protein C7M84_001315	Penaeus vannamei	NA	NA	hypothetical protein C7M84_001315
TRINITY_DN128309_c2_g3	280.293	-1.20216	0.0144435	1	Name=G3Y7C4_ASPNA	NA	NA			NA	NA
TRINITY_DN151084_c98_g3	65.1228	-1.23077	0.000733431	1	NA	NA	NA			NA	NA
TRINITY_DN153265_c0_g1	863.193	-1.24683	0.0483285	1	NA	NA	NA			NA	NA
TRINITY_DN144839_c0_g1	63.4468	-1.25403	0.0111208	5	Name=zf-H2C2_2	NA	XP_027217362.1	zinc finger protein 628-like	Penaeus vannamei	NA	NA	zinc finger protein 628-like
TRINITY_DN151922_c8_g9	292.411	-1.31406	0.00934515	1	NA	NA	NA			NA	NA
TRINITY_DN151843_c0_g6	28.4162	-1.33394	0.0119474	2	NA	NA	NA			NA	NA
TRINITY_DN233386_c0_g1	34.7689	-1.35192	0.0451766	1	Name=SPU_011470-tr	NA	NA			NA	NA
TRINITY_DN150140_c18_g4	151.333	-1.35837	0.0435226	1	NA	NA	NA			NA	NA
TRINITY_DN125385_c0_g4	396.171	-1.38464	0.00421631	1	Name=ENSFALP00000006334	NA	NA			NA	NA
TRINITY_DN87076_c0_g1	242.374	-1.42202	2.18e-05	1	NA	NA	NA			NA	NA
TRINITY_DN148451_c4_g14	141.379	-1.48165	0.00179396	1	NA	NA	NA			NA	NA
TRINITY_DN88803_c0_g1	89.8453	-1.50296	4.4e-06	1	Name=LFUL009678-RA	NA	NA			NA	NA
TRINITY_DN280605_c0_g1	22.7116	-1.51193	0.0104002	1	NA	NA	NA			NA	NA
TRINITY_DN146865_c0_g1	86.7875	-1.53569	1.87e-05	2	Name=RhoGAP	K08773	KAB7506456.1	RalA-binding protein 1, partial	Armadillidium nasatum	NA	NA	RalA-binding protein 1, partial
TRINITY_DN126093_c0_g1	70.984	-1.53707	5.14e-05	1	Name=zf-CXXC	K14960	XP_027220723.1	CXXC-type zinc finger protein 1-like	Penaeus vannamei	NA	NA	CXXC-type zinc finger protein 1-like
TRINITY_DN128059_c0_g4	81.9898	-1.5581	0.0374005	1	NA	NA	NA			NA	NA
TRINITY_DN277671_c0_g2	128.769	-1.56513	0.00254972	1	Name=G-patch	K11135	XP_027237463.1	PIN2/TERF1-interacting telomerase inhibitor 1-like	Penaeus vannamei	NA	NA	PIN2/TERF1-interacting telomerase inhibitor 1-like
TRINITY_DN9012_c0_g1	40.5437	-1.59654	0.0349377	1	NA	NA	NA			NA	NA
TRINITY_DN4037_c1_g1	22.9785	-1.65866	0.0457624	1	NA	NA	NA			NA	NA
TRINITY_DN287033_c0_g1	58.0893	-1.66461	0.0385214	1	Name=UniRef90_A0A088A9C6	NA	NA			NA	NA
TRINITY_DN157676_c0_g1	25.8605	-1.74662	0.0144435	1	Name=Nasvi2EG029938t1	NA	NA			NA	NA
TRINITY_DN279458_c0_g1	31.2284	-1.77374	0.0349874	1	Name=AROS007065-RA	NA	XP_027222072.1	uncharacterized protein LOC113814239 isoform X1	Penaeus vannamei	NA	NA	uncharacterized protein LOC113814239 isoform X1
TRINITY_DN252486_c1_g1	252.626	-1.80386	0.00934515	1	Name=OATP	NA	XP_027227481.1	solute carrier organic anion transporter family member 2A1-like	Penaeus vannamei	NA	NA	solute carrier organic anion transporter family member 2A1-like
TRINITY_DN152214_c32_g61	21.3323	-1.87143	0.00934515	1	NA	NA	NA			NA	NA
TRINITY_DN150993_c5_g2	77.8497	-1.88471	2.02e-05	1	NA	NA	NA			NA	NA
TRINITY_DN146973_c3_g14	23.7331	-1.89631	0.0250261	1	NA	NA	NA			NA	NA
TRINITY_DN150496_c2_g3	258.685	-1.94418	0.0274386	1	Name=RVT_1	NA	NA			NA	NA
TRINITY_DN177705_c0_g9	39.3076	-2.06102	0.0105739	1	NA	NA	NA			NA	NA
TRINITY_DN149352_c0_g2	156.762	-2.10854	2.36e-05	1	Name=UniRef90_UPI00148CB849	NA	NA			NA	NA
TRINITY_DN147526_c0_g5	17.1078	-2.14541	0.0420947	1	NA	NA	NA			NA	NA
TRINITY_DN277912_c0_g1	28.8977	-2.16588	0.0389474	1	Name=Mqua09556	NA	NA			NA	NA
TRINITY_DN202533_c0_g4	16.3583	-2.20192	0.00375808	1	NA	NA	NA			NA	NA
TRINITY_DN138003_c0_g1	21.9063	-2.23548	0.0483285	1	NA	NA	NA			NA	NA
TRINITY_DN209492_c0_g1	153.644	-2.32409	2.3e-06	1	Name=UniRef90_UPI000F7D0ECF	NA	NA			NA	NA
TRINITY_DN70453_c0_g3	12.9824	-2.35051	0.014011	1	Name=ENSAMXP00000011689	NA	NA			NA	NA
TRINITY_DN86177_c0_g2	133.008	-2.36896	0.00512891	1	Name=HelroP192727	NA	NA			NA	NA
TRINITY_DN50657_c0_g2	30.3511	-2.543	0.0120466	1	Name=NAAA-beta	K12348	XP_027230620.1	acid ceramidase-like isoform X2	Penaeus vannamei	NA	NA	acid ceramidase-like isoform X2
TRINITY_DN153438_c0_g1	17.9076	-2.80186	0.00169996	1	Name=HelroP192727	NA	NA			NA	NA
TRINITY_DN88803_c0_g4	15.3204	-2.86936	0.00241809	1	Name=UniRef90_UPI0007718C59	NA	NA			NA	NA
TRINITY_DN86177_c0_g3	54.3364	-2.87051	0.0250261	1	NA	NA	NA			NA	NA
TRINITY_DN80039_c0_g1	301.619	-2.97127	1.54e-13	1	Name=UniRef90_UPI0010F7DEA0	NA	NA			NA	NA
TRINITY_DN50670_c0_g1	29.8298	-3.54639	0.0349377	1	Name=HelroP192727	NA	NA			NA	NA
TRINITY_DN151806_c0_g3	92.1834	-4.40708	0.0197477	2	Name=CPSase_L_D2	K11540	XP_027221633.1	CAD protein-like	Penaeus vannamei	NA	NA	CAD protein-like
TRINITY_DN76103_c0_g1	16.2683	-4.74078	0.000243482	1	Name=RINGv	K10661	XP_027236972.1	E3 ubiquitin-protein ligase MARCH6-like isoform X1	Penaeus vannamei	NA	NA	E3 ubiquitin-protein ligase MARCH6-like isoform X1
TRINITY_DN152250_c22_g20	19.6765	-7.60422	1.78e-09	1	NA	NA	NA			NA	NA
