## Supplementary for "Comparative transcriptome analysis of noble crayfish and marbled crayfish immune response to *Aphanomyces astaci* challenges": TableS6.xlsx

### Sheet: Sheet1
Gene name	baseMean expression (DESeq2)	log2FoldChange ()DESeq2)	Adjusted p-value	No. of isoforms	Dammit! Annotation	KEGG KO	blastx accession number	BlastX annotation	Blastx taxon	Immune_gene_name	Gene group/pathway	Final Annotation
Marbled crayfish Haplogroup A 3 days post challenge
TRINITY_DN356611_c3_g1	43878.7	5.56162	0.0397551	1	Name=Hemocyanin_N	NA	QQH14665.1	prophenoloxidase	Procambarus clarkii	Hemocyanin	Prophenoloxidase pathway	hemocyanin
TRINITY_DN315340_c1_g1	37.711	4.85556	0.0040488	6	Name=Alk_phosphatase	NA	XP_027215779.1	alkaline phosphatase-like	Penaeus vannamei	AP	Lysosomal degradation	alkaline phosphatase-likePenaeus vannamei
TRINITY_DN304669_c1_g3	43.5533	4.53427	0.00100873	2	NA	NA	NA			NA	NA
TRINITY_DN246643_c0_g1	29.3019	4.36478	0.0100395	1	NA	NA	NA			NA	NA
TRINITY_DN79359_c0_g1	43.2207	4.19523	0.0344236	1	Name=ENSDARP00000106918	NA	NA			NA	NA
TRINITY_DN318304_c0_g2	70.0649	3.95376	0.0386279	4	Name=TNF		AYD41595.1	TNFSF, partial	Procambarus clarkii	TNF	Other	tumor necrosis factor, partial
TRINITY_DN291215_c2_g2	79.1631	3.81599	0.0165395	1	NA	NA	NA			NA	NA
TRINITY_DN303844_c0_g1	39.3904	3.68758	0.0379451	1	Name=ENSXMAP00000000733	NA	NA			NA	NA
TRINITY_DN246614_c0_g1	59.1473	3.61705	0.0234159	2	NA	NA	NA			NA	NA
TRINITY_DN266592_c0_g1	22.6979	3.58746	0.032346	1	NA	NA	NA			NA	NA
TRINITY_DN314170_c0_g1	97.6949	3.47178	0.0104854	4	Name=Ion_trans_2	NA	XP_027236419.1	uncharacterized protein LOC113827728	Penaeus vannamei	NA	NA	uncharacterized protein LOC113827728
TRINITY_DN278472_c0_g1	192.562	3.44859	0.0040488	1	NA	NA	NA			NA	NA
TRINITY_DN317111_c0_g3	179.337	3.35799	0.0295771	2	Name=Tsg	NA	XP_027212048.1	twisted gastrulation protein homolog 1-B-like	Penaeus vannamei	NA	NA	twisted gastrulation protein homolog 1-B-like
TRINITY_DN301183_c2_g3	102.906	3.18933	0.0281304	4	Name=DUF3254	NA	AOG75599.1	ALF6	Procambarus clarkii	ALFs	Antimicrobial peptides	ALF6
TRINITY_DN286331_c0_g1	75.3723	3.18207	0.0404697	1	Name=Lectin_C	NA	ANA91283.1	IL-CTL	Penaeus japonicus	C-type lectins	Recognition	IL-CTL
TRINITY_DN279308_c0_g1	106.921	3.14406	0.00426626	1	Name=TSP_1	K24428	XP_027223224.1	spondin-2-like	Penaeus vannamei	NA	NA	spondin-2-like
TRINITY_DN305733_c0_g1	72.0022	3.11963	0.0383223	1	NA	NA	NA			NA	NA
TRINITY_DN320226_c22_g12	42.3827	3.118	0.0238829	1	NA	NA	NA			NA	NA
TRINITY_DN290420_c0_g1	112.953	3.07854	0.00390948	3	NA	NA	NA			NA	NA
TRINITY_DN517749_c0_g1	72.4728	2.96539	0.0401499	1	NA	NA	NA			NA	NA
TRINITY_DN319985_c2_g1	23.9011	2.88533	0.0337766	2	Name=Bimp07439	NA	XP_027211727.1	uncharacterized protein LOC113805013	Penaeus vannamei	NA	NA	uncharacterized protein LOC113805013
TRINITY_DN308129_c0_g2	22.5728	2.86349	0.00752886	1	NA	NA	NA			NA	NA
TRINITY_DN317986_c0_g1	26.4524	2.82181	0.0455958	5	Name=Ig_2	K06767	XP_027227132.1	Down syndrome cell adhesion molecule-like protein Dscam2	Penaeus vannamei	DSCAM	Recognition	Down syndrome cell adhesion molecule-like protein Dscam2
TRINITY_DN265071_c1_g5	20.1678	2.81166	0.0149598	1	NA	NA	NA			NA	NA
TRINITY_DN246765_c1_g1	365.129	2.75484	0.0309697	1	Name=RPRC000582-PA	K19720	ROT80238.1	putative host cell factor 1-like	Penaeus vannamei	NA	NA	putative host cell factor 1-like
TRINITY_DN215065_c0_g6	50.6807	2.72548	0.0234159	1	NA	NA	NA			NA	NA
TRINITY_DN315338_c2_g1	125.856	2.55954	0.00426626	1	Name=BTB	K10478	XP_027236418.1	uncharacterized protein LOC113827724, partial	Penaeus vannamei	NA	NA	uncharacterized protein LOC113827724, partial
TRINITY_DN318441_c0_g1	23.1005	2.53682	0.0360756	6	NA	NA	NA			NA	NA
TRINITY_DN305631_c0_g1	123.794	2.49551	0.00977658	4	Name=SH3_2	K24048	XP_027222804.1	MAGUK p55 subfamily member 6-like	Penaeus vannamei	NA	NA	MAGUK p55 subfamily member 6-like
TRINITY_DN309848_c2_g2	963.624	2.44786	0.0234159	4	Name=I-set	NA	KAF2365127.1	Immunoglobulin I-set	Trinorchestia longiramus	Ig/Fn	Novel	Immunoglobulin-fibronectin containing protein
TRINITY_DN308795_c0_g1	99.2932	2.42509	0.0440116	1	NA	NA	NA			NA	NA
TRINITY_DN304465_c0_g1	54.6766	2.35528	0.0261249	7	NA	NA	NA			NA	NA
TRINITY_DN252674_c0_g1	215.233	2.23216	0.049461	1	Name=PHUM475110-PA	NA	XP_027228586.1	forkhead box protein D1-like	Penaeus vannamei	NA	NA	forkhead box protein D1-like
TRINITY_DN309621_c2_g2	88.7393	2.22663	0.0495231	5	Name=DOMON	NA	ROT68536.1	hypothetical protein C7M84_013337	Penaeus vannamei	NA	NA	hypothetical protein C7M84_013337
TRINITY_DN301173_c23_g17	32.9633	2.18671	0.019181	1	NA	NA	NA			NA	NA
TRINITY_DN308402_c0_g1	37.2556	2.10765	0.0397551	1	NA	NA	NA			NA	NA
TRINITY_DN320128_c2_g1	76.5981	2.1047	0.0234159	6	NA	NA	NA			NA	NA
TRINITY_DN309954_c0_g1	85.2144	2.0935	0.00108456	2	NA	NA	NA			NA	NA
TRINITY_DN319054_c0_g1	147.765	2.05117	0.0165395	2	Name=TTL	K16608	KAF2354393.1	Tubulin-tyrosine ligase/Tubulin polyglutamylase	Trinorchestia longiramus	NA	NA	Tubulin-tyrosine ligase/Tubulin polyglutamylase
TRINITY_DN318518_c4_g8	889.338	2.02733	0.00551492	4	Name=Transferrin	K06569	AYD41583.1	pacifastin heavy chain precursor, partial	Procambarus clarkii	Pacifastin-HC	Prophenoloxidase pathway	pacifastin heavy chain precursor
TRINITY_DN291959_c0_g1	38.0338	2.00112	0.0379451	1	NA	NA	NA			NA	NA
TRINITY_DN280189_c2_g1	49.2076	1.94269	0.00266138	1	NA	NA	NA			NA	NA
TRINITY_DN313959_c0_g1	19.2009	1.7973	0.0351908	2	Name=Ank_4	NA	XP_027218208.1	ankyrin repeat domain-containing protein 29-like	Penaeus vannamei	NA	NA	ankyrin repeat domain-containing protein 29-like
TRINITY_DN320145_c9_g9	193.307	1.42403	0.014285	1	NA	NA	NA			NA	NA
TRINITY_DN317754_c0_g1	287.544	1.35881	0.018721	2	Name=COesterase	K01049	XP_027218290.1	acetylcholinesterase-like	Penaeus vannamei	NA	NA	acetylcholinesterase-like
TRINITY_DN315846_c3_g1	217.652	1.15522	0.0295771	1	NA	NA	NA			NA	NA
TRINITY_DN311252_c0_g1	138.768	1.10452	0.0386279	1	Name=EDAN008271-RA	NA	XP_027218748.1	uncharacterized protein LOC113811249 isoform X2	Penaeus vannamei	NA	NA	uncharacterized protein LOC113811249 isoform X2
TRINITY_DN313258_c0_g1	60.164	-1.39972	0.0165395	1	Name=FBpp0186212	NA	NA			NA	NA
TRINITY_DN300012_c2_g6	75.7393	-1.59975	0.0344236	1	Name=S8A765_DACHA	NA	NA			NA	NA
TRINITY_DN303538_c0_g1	51.2288	-1.60461	0.00426626	1	NA	NA	NA			NA	NA
TRINITY_DN221585_c0_g1	93.0782	-1.93194	0.0234159	1	NA	NA	NA			NA	NA
TRINITY_DN315468_c2_g5	26.4393	-1.9939	0.0499301	4	NA	NA	NA			NA	NA
TRINITY_DN295826_c0_g11	43.4785	-2.30603	0.0295771	1	Name=EDAN011853-RA	NA	XP_027236153.1	proteoglycan 4-like isoform X8	Penaeus vannamei	NA	NA	proteoglycan 4-like isoform X8
TRINITY_DN312040_c1_g5	20.7873	-2.51563	0.0499301	12	NA	NA	NA			NA	NA
TRINITY_DN307442_c4_g1	16.5574	-3.03228	0.0250012	6	Name=ENSTNIP00000007986	NA	NA			NA	NA
TRINITY_DN293280_c0_g1	36.5377	-3.12185	0.0499301	2	NA	NA	NA			NA	NA
TRINITY_DN244675_c1_g1	1058.49	-3.18327	0.0282385	1	NA	NA	NA			NA	NA
TRINITY_DN291167_c2_g1	788.497	-3.26486	0.0344236	1	Name=SGL	NA	XP_027235666.1	regucalcin-like	Penaeus vannamei	NA	NA	regucalcin-like
TRINITY_DN315031_c0_g1	125.585	-3.30331	0.0299995	4	NA	NA	NA			NA	NA
TRINITY_DN437676_c0_g1	32.133	-3.45818	0.0397551	1	NA	NA	NA			NA	NA
TRINITY_DN306020_c0_g1	1633.63	-3.73245	0.00610386	1	NA	NA	NA			NA	NA
TRINITY_DN250390_c0_g1	91.6168	-3.87525	0.0344236	2	Name=Chitin_bind_3	NA	XP_027207179.1	uncharacterized protein LOC113800584	Penaeus vannamei	NA	NA	uncharacterized protein LOC113800584
TRINITY_DN311038_c2_g3	24.7892	-3.92223	0.0295771	1	NA	NA	NA			NA	NA
TRINITY_DN283579_c0_g1	33.4575	-4.01979	0.0040488	1	NA	NA	NA			NA	NA
TRINITY_DN295156_c0_g1	31766.1	-4.83657	0.00977658	1	Name=S-methyl_trans	K00544	WP_069134470.1	homocysteine S-methyltransferase family protein	Gammaproteobacteria bacterium 2W06	NA	NA	homocysteine S-methyltransferase family protein
TRINITY_DN246888_c0_g1	75.0159	-5.3736	0.0499301	1	Name=SPU_011004-tr	NA	NA			NA	NA
TRINITY_DN313041_c4_g2	215.519	-5.44765	0.0344236	1	Name=HTH_23	NA	NA			NA	NA
TRINITY_DN244675_c0_g2	651.232	-5.65475	0.00391078	1	NA	NA	NA			NA	NA
TRINITY_DN257620_c1_g1	78.0386	-5.85863	0.0282385	1	Name=78594	NA	NA			NA	NA
TRINITY_DN316970_c2_g1	63.0776	-6.19707	0.0416814	1	NA	NA	NA			NA	NA
TRINITY_DN264985_c0_g1	53.3964	-6.5185	0.0234159	1	Name=CapteP177589	K00544	NA			NA	NA
TRINITY_DN93591_c0_g1	31058.7	-6.7022	0.0234159	1	Name=DUF1943	NA	AAG17936.1	vitellogenin	Cherax quadricarinatus	NA	NA	vitellogenin
TRINITY_DN316970_c5_g1	484.623	-7.14848	0.00502286	2	Name=CUFF.35230.1_Ste	NA	NA			NA	NA
TRINITY_DN200697_c0_g1	120.589	-7.38428	0.0040488	1	Name=ENSONIP00000009307	NA	NA			NA	NA
TRINITY_DN260205_c0_g1	270.081	-7.4822	0.0440116	1	NA	NA	NA			NA	NA
TRINITY_DN266785_c0_g1	161.681	-7.77747	0.00528645	2	Name=CapteP177589	NA	NA			NA	NA
TRINITY_DN297610_c2_g2	119.916	-8.20057	0.00391078	3	Name=LFUL002702-RA	NA	NA			NA	NA
TRINITY_DN119133_c0_g1	122.048	-8.23627	0.00495422	1	Name=Sakowv30015422m	NA	NA			NA	NA
TRINITY_DN267983_c1_g1	18869.3	-8.67419	0.00390948	1	Name=DUF971	K00471	XP_027236777.1	gamma-butyrobetaine dioxygenase-like	Penaeus vannamei	NA	NA	gamma-butyrobetaine dioxygenase-like
Marbled crayfish Haplogroup B 3 days post challenge
TRINITY_DN320644_c1_g2	158.382	-0.812277	0.0490311	1	Name=XP_004206471.1	NA	NA			NA	NA
TRINITY_DN201577_c0_g1	207.559	-1.9915	0.00977123	1	Name=DUF4499	NA	NA			NA	NA
TRINITY_DN62258_c0_g1	32.8822	-2.12569	0.0414783	1	NA	NA	NA			NA	NA
TRINITY_DN315838_c38_g9	290.163	-2.60401	0.0445604	2	NA	NA	NA			NA	NA
TRINITY_DN244675_c1_g1	1058.49	-3.39192	0.0375448	1	NA	NA	NA			NA	NA
TRINITY_DN306020_c0_g1	1633.63	-3.97429	0.00607182	1	NA	NA	NA			NA	NA
TRINITY_DN315058_c0_g1	51.9232	-4.09474	0.0414783	1	NA	NA	NA			NA	NA
TRINITY_DN295156_c0_g1	31766.1	-4.58928	0.0414783	1	Name=S-methyl_trans	K00544	WP_069134470.1	homocysteine S-methyltransferase family protein	Gammaproteobacteria bacterium 2W06	NA	NA	homocysteine S-methyltransferase family protein
TRINITY_DN320154_c5_g1	1787.82	-4.81999	0.0283881	1	NA	NA	NA			NA	NA
TRINITY_DN318215_c4_g1	138.941	-5.51943	0.0414783	2	NA	NA	NA			NA	NA
TRINITY_DN244675_c0_g2	651.232	-5.58134	0.00607182	1	NA	NA	NA			NA	NA
TRINITY_DN297610_c2_g2	119.916	-6.85436	0.0414783	3	Name=LFUL002702-RA	NA	NA			NA	NA
TRINITY_DN93591_c0_g1	31058.7	-7.18613	0.0283881	1	Name=DUF1943	NA	AAG17936.1	vitellogenin	Cherax quadricarinatus	NA	NA	vitellogenin
TRINITY_DN119133_c0_g1	122.048	-7.34932	0.0414783	1	Name=Sakowv30015422m	NA	NA			NA	NA
TRINITY_DN267983_c1_g1	18869.3	-10.3956	5.35336e-05	1	Name=DUF971	K00471	XP_027236777.1	gamma-butyrobetaine dioxygenase-like	Penaeus vannamei	NA	NA	gamma-butyrobetaine dioxygenase-like
Marbled crayfish Haplogroup A 21 days post challenge
TRINITY_DN296173_c4_g6	11.3988	5.83118	0.00105402	1	Name=SSU_rRNA_bacteria	NA	NA			NA	NA
TRINITY_DN305907_c3_g13	28.409	5.3502	0.00439882	1	Name=LSU_rRNA_bacteria	NA	KAF2129714.1	hypothetical protein P153DRAFT_418347, partial	Dothidotthia symphoricarpi CBS 119687	NA	NA	hypothetical protein P153DRAFT_418347, partial
TRINITY_DN303813_c1_g31	21.4652	3.2827	0.0210725	1	Name=LSU_rRNA_eukarya	NA	OBZ64685.1	hypothetical protein A0H81_15002, partial	Grifola frondosa	NA	NA	hypothetical protein A0H81_15002, partial
TRINITY_DN316061_c0_g3	27.4062	2.95217	0.000287855	3	NA	NA	NA			NA	NA
TRINITY_DN297739_c4_g7	31.3121	2.79834	0.000287855	3	Name=LSU_rRNA_archaea	NA	TVY73137.1	hypothetical protein LSUE1_G006148, partial	Lachnellula suecica	NA	NA	hypothetical protein LSUE1_G006148, partial
TRINITY_DN282581_c3_g2	23.0633	2.77153	0.0170552	2	Name=LSU_rRNA_eukarya	NA	PWY63173.1	hypothetical protein BO70DRAFT_303588, partial	Aspergillus heteromorphus CBS 117.55	NA	NA	hypothetical protein BO70DRAFT_303588, partial
TRINITY_DN272000_c1_g1	384.937	2.69917	0.0421434	1	Name=p450	NA	XP_027224377.1	cytochrome P450 2J3-like	Penaeus vannamei	NA	NA	cytochrome P450 2J3-like
TRINITY_DN291215_c2_g2	19.3669	2.24547	0.0166427	1	NA	NA	NA			NA	NA
TRINITY_DN295724_c0_g1	447.33	1.69427	0.00281328	3	Name=FCH	K20126	XP_027224234.1	uncharacterized protein LOC113816369 isoform X4	Penaeus vannamei	NA	NA	uncharacterized protein LOC113816369 isoform X4
TRINITY_DN279796_c0_g1	191.782	0.843496	0.00878763	1	NA	NA	NA			NA	NA
TRINITY_DN315795_c3_g1	177.852	0.739796	0.0421434	3	Name=GRAM	NA	XP_027229977.1	GRAM domain-containing protein 2B-like	Penaeus vannamei	NA	NA	GRAM domain-containing protein 2B-like
TRINITY_DN305945_c4_g2	688.01	0.680569	0.00380852	2	Name=LLOTMP001619-PA	K09884	ROT63716.1	Aquaporin-12	Penaeus vannamei	NA	NA	Aquaporin-12
TRINITY_DN230109_c0_g1	204.071	0.601396	0.0210725	1	Name=Med6	K15128	XP_027217237.1	mediator of RNA polymerase II transcription subunit 6-like	Penaeus vannamei	NA	NA	mediator of RNA polymerase II transcription subunit 6-like
TRINITY_DN319400_c48_g2	3850.89	0.51851	0.0262277	2	NA	NA	NA			NA	NA
TRINITY_DN316757_c0_g2	803.72	0.395112	0.0421434	4	Name=Homeobox	K09228	XP_027207965.1	zinc finger protein 850-like	Penaeus vannamei	NA	NA	zinc finger protein 850-like
TRINITY_DN320034_c115_g30	316.807	-0.44651	0.0334253	1	NA	NA	NA			NA	NA
TRINITY_DN320057_c572_g20	877.956	-0.480598	0.0421434	1	NA	NA	NA			NA	NA
TRINITY_DN269736_c16_g2	441.72	-0.505872	0.0372223	2	NA	NA	NA			NA	NA
TRINITY_DN303072_c0_g1	428.372	-0.516317	0.0383044	1	NA	NA	NA			NA	NA
TRINITY_DN320489_c39_g4	4704.75	-0.776645	0.00380852	1	Name=LSU_rRNA_bacteria	NA	VDN00566.1	unnamed protein product, partial	Onchocerca ochengi	NA	NA	unnamed protein product, partial
TRINITY_DN248084_c2_g1	173.403	-0.943001	0.00689234	2	NA	NA	NA			NA	NA
TRINITY_DN290276_c3_g8	273.912	-1.33449	0.0234337	1	NA	NA	NA			NA	NA
TRINITY_DN314564_c8_g5	37.4521	-1.47243	0.00380852	2	NA	NA	NA			NA	NA
TRINITY_DN289525_c0_g3	181.683	-1.68259	0.00063968	3	Name=UniRef90_UPI00148CB849	NA	NA			NA	NA
TRINITY_DN257492_c0_g8	24.3005	-1.71015	0.0114744	2	Name=UniRef90_Q95YM2	NA	NA			NA	NA
TRINITY_DN301712_c0_g1	13.582	-1.83202	0.0421434	1	NA	NA	NA			NA	NA
TRINITY_DN309302_c2_g1	274.001	-1.89314	0.0048587	2	Name=Q756B8_ASHGO	NA	XP_027208815.1	uncharacterized protein LOC113802439	Penaeus vannamei	NA	NA	uncharacterized protein LOC113802439
TRINITY_DN186372_c2_g1	10.8027	-1.97992	0.0372223	1	Name=XP_002166620.2	NA	NA			NA	NA
TRINITY_DN254071_c0_g1	112.607	-2.05831	0.0108059	1	NA	NA	NA			NA	NA
TRINITY_DN315521_c0_g2	27.402	-2.16934	0.0166427	2	NA	NA	XP_027230544.1	hybrid signal transduction histidine kinase L-like	Penaeus vannamei	NA	NA	hybrid signal transduction histidine kinase L-like
TRINITY_DN320164_c9_g1	35.4796	-2.56757	0.000228402	1	Name=PB13945-PA	NA	NA			NA	NA
Marbled crayfish Haplogroup B 21 days post challenge
TRINITY_DN305907_c3_g13	28.409	7.49847	4.87658e-08	1	Name=LSU_rRNA_bacteria	NA	KAF2129714.1	hypothetical protein P153DRAFT_418347, partial	Dothidotthia symphoricarpi CBS 119687	NA	NA	hypothetical protein P153DRAFT_418347, partial
TRINITY_DN296173_c4_g6	11.3988	7.17667	3.85569e-07	1	Name=SSU_rRNA_bacteria	NA	NA			NA	NA
TRINITY_DN312963_c4_g2	2087.19	5.93101	9.59651e-05	1	Name=ENSDARP00000106918	NA	NA			NA	NA
TRINITY_DN319124_c64_g2	2047.2	4.10932	0.0418016	1	NA	NA	AAG17936.1	vitellogenin	Cherax quadricarinatus	NA	NA	vitellogenin
TRINITY_DN163821_c2_g2	1681.69	4.06927	0.0421741	2	NA	NA	AAG17936.1	vitellogenin	Cherax quadricarinatus	NA	NA	vitellogenin
TRINITY_DN319100_c5_g6	15.2357	4.03205	0.000426629	1	NA	NA	SBT54119.1	PIR Superfamily Protein	Plasmodium ovale wallikeri	NA	NA	PIR Superfamily Protein
TRINITY_DN319124_c64_g1	14687.8	4.02958	0.0421741	3	Name=DUF1943	NA	AAG17936.1	vitellogenin	Cherax quadricarinatus	NA	NA	vitellogenin
TRINITY_DN297739_c4_g7	31.3121	3.93062	9.63556e-12	3	Name=LSU_rRNA_bacteria	NA	TVY73137.1	hypothetical protein LSUE1_G006148, partial	Lachnellula suecica	NA	NA	hypothetical protein LSUE1_G006148, partial
TRINITY_DN282581_c3_g2	23.0633	3.6615	1.35452e-05	2	Name=LSU_rRNA_eukarya	NA	NA			NA	NA
TRINITY_DN303813_c1_g31	21.4652	3.63645	0.00146681	1	Name=LSU_rRNA_eukarya	NA	OBZ64685.1	hypothetical protein A0H81_15002, partial	Grifola frondosa	NA	NA	hypothetical protein A0H81_15002, partial
TRINITY_DN201121_c0_g3	13.6229	2.96092	0.00787322	1	Name=SSU_rRNA_bacteria	NA	KAF3948033.1	hypothetical protein CMV_025918	Castanea mollissima	NA	NA	hypothetical protein CMV_025918
TRINITY_DN299306_c1_g13	19.4479	2.77064	0.0221955	1	Name=SSU_rRNA_eukarya	NA	NA			NA	NA
TRINITY_DN269170_c0_g2	10.755	2.48832	0.0243385	1	Name=G8YC26_PICSO	NA	NA			NA	NA
TRINITY_DN311948_c1_g7	465.518	2.36	0.0418016	3	Name=Mqua11142	NA	NA			NA	NA
TRINITY_DN305907_c3_g12	16.5772	2.23188	0.00904444	2	Name=LSU_rRNA_eukarya	NA	XP_025373624.1	hypothetical protein FA10DRAFT_235632, partial	Acaromyces ingoldii	NA	NA	hypothetical protein FA10DRAFT_235632, partial
TRINITY_DN312551_c18_g5	28.3763	2.13433	0.00374574	1	Name=LSU_rRNA_bacteria	NA	NA			NA	NA
TRINITY_DN310196_c37_g3	11.03	2.07219	0.0135101	2	NA	NA	NA			NA	NA
TRINITY_DN293774_c0_g1	11.424	2.06169	0.00995971	2	Name=ENSDARP00000014024	NA	NA			NA	NA
TRINITY_DN232564_c0_g1	1097.28	2.05735	0.00904444	1	NA	NA	NA			NA	NA
TRINITY_DN277377_c0_g1	40.58	2.00334	0.0411543	1	NA	NA	NA			NA	NA
TRINITY_DN71695_c0_g1	576.569	1.92095	0.0377486	1	NA	K23638	ACY64752.1	crustin 2	Procambarus clarkii	Crustin	Antimicrobial peptides	crustin 2
TRINITY_DN296173_c4_g9	17.7687	1.88576	0.0114641	2	Name=SSU_rRNA_bacteria	NA	NA			NA	NA
TRINITY_DN314986_c1_g1	19.7282	1.64827	0.0454566	5	Name=MFS_1	NA	MPC09824.1	Major facilitator superfamily domain-containing protein 6	Portunus trituberculatus	NA	NA	Major facilitator superfamily domain-containing protein 6
TRINITY_DN296669_c0_g1	37.6292	1.6425	0.0361135	8	Name=Lectin_C	NA	ROT84023.1	C-type lectin	Penaeus vannamei	C-type lectins	Recognition	C-type lectin
TRINITY_DN305631_c0_g1	173.206	1.09066	0.0101055	4	Name=SH3_2	K24048	XP_027222804.1	MAGUK p55 subfamily member 6-like	Penaeus vannamei	NA	NA	MAGUK p55 subfamily member 6-like
TRINITY_DN311821_c36_g1	2290.12	0.882643	0.0114641	1	Name=Aminotran_3	K13524	XP_027236889.1	4-aminobutyrate aminotransferase, mitochondrial-like	Penaeus vannamei	NA	NA	4-aminobutyrate aminotransferase, mitochondrial-like
TRINITY_DN278321_c0_g1	47.8337	0.881457	0.0421741	1	NA	NA	NA			NA	NA
TRINITY_DN303685_c0_g1	103.648	0.866878	0.0199784	1	NA	K03098	NA			NA	NA
TRINITY_DN303179_c2_g1	2892	0.695909	0.00895505	6	Name=MFS_1	NA	XP_018015382.1	PREDICTED: major facilitator superfamily domain-containing protein 8-like	Hyalella azteca	NA	NA	PREDICTED: major facilitator superfamily domain-containing protein 8-like
TRINITY_DN300922_c0_g1	141.928	0.675049	0.0283928	1	NA	NA	NA			NA	NA
TRINITY_DN305945_c4_g2	688.01	0.642834	0.00374574	2	Name=LLOTMP001619-PA	K09884	ROT63716.1	Aquaporin-12	Penaeus vannamei	NA	NA	Aquaporin-12
TRINITY_DN319910_c41_g4	547.907	0.609407	0.0212482	1	NA	NA	NA			NA	NA
TRINITY_DN307599_c2_g1	657.946	0.573918	0.0235952	1	Name=FYVE	K17603	XP_027208087.1	zinc finger FYVE domain-containing protein 1-like isoform X1	Penaeus vannamei	NA	NA	zinc finger FYVE domain-containing protein 1-like isoform X1
TRINITY_DN318573_c9_g1	2238.03	0.553184	0.00389253	3	Name=Aldedh	K23234	XP_027225853.1	LOW QUALITY PROTEIN: aldehyde dehydrogenase family 8 member A1-like	Penaeus vannamei	NA	NA	LOW QUALITY PROTEIN: aldehyde dehydrogenase family 8 member A1-like
TRINITY_DN321698_c0_g2	1109.87	0.54517	0.0212482	1	Name=3944354.p	NA	NA			NA	NA
TRINITY_DN230109_c0_g1	204.071	0.545034	0.0315159	1	Name=Med6	K15128	XP_027217237.1	mediator of RNA polymerase II transcription subunit 6-like	Penaeus vannamei	NA	NA	mediator of RNA polymerase II transcription subunit 6-like
TRINITY_DN305413_c1_g1	3799.1	0.487045	0.00878974	1	Name=Aldedh	K00139	XP_027211325.1	succinate-semialdehyde dehydrogenase, mitochondrial-like	Penaeus vannamei	NA	NA	succinate-semialdehyde dehydrogenase, mitochondrial-like
TRINITY_DN181424_c1_g1	4307.97	0.371484	0.0135101	2	Name=PC4	NA	NA			NA	NA
TRINITY_DN304614_c6_g1	28411.1	0.362616	0.0243966	1	Name=LFUL008294-RA	K04374	AXR98477.1	activating transcription factor 4, partial	Procambarus clarkii	NA	NA	activating transcription factor 4, partial
TRINITY_DN201190_c0_g1	1857.39	0.336282	0.00200671	1	Name=Fer2_3	K00235	AVN99065.1	succinate dehydrogenase [ubiquinone] iron-sulfur subunit, mitochondrial-like, partial	Procambarus clarkii	NA	NA	succinate dehydrogenase [ubiquinone] iron-sulfur subunit, mitochondrial-like, partial
TRINITY_DN320731_c106_g1	684.601	-0.386111	0.0150223	1	NA	NA	NA			NA	NA
TRINITY_DN314719_c9_g1	952.967	-0.404123	0.0205909	1	Name=DBC1	NA	XP_027233603.1	cell division cycle and apoptosis regulator protein 1-like isoform X2	Penaeus vannamei	NA	NA	cell division cycle and apoptosis regulator protein 1-like isoform X2
TRINITY_DN316141_c133_g8	1930.15	-0.435136	0.0129431	1	NA	NA	NA			NA	NA
TRINITY_DN320034_c115_g30	316.807	-0.468308	0.0071427	1	NA	NA	NA			NA	NA
TRINITY_DN310395_c33_g58	325.823	-0.486678	0.0490933	1	NA	NA	NA			NA	NA
TRINITY_DN320516_c131_g12	460.725	-0.490876	0.00264189	1	NA	NA	NA			NA	NA
TRINITY_DN315057_c57_g3	419.63	-0.502054	0.0221955	1	Name=Sakowv30037948m	NA	NA			NA	NA
TRINITY_DN303561_c1_g1	301.848	-0.508262	0.0143213	1	Name=RFX_DNA_binding	NA	MPC13982.1	Protein split ends	Portunus trituberculatus	NA	NA	Protein split ends
TRINITY_DN307047_c29_g8	888.04	-0.529812	0.000209809	1	NA	NA	NA			NA	NA
TRINITY_DN317761_c99_g30	1277.61	-0.543636	0.00621851	5	Name=HSAL25204-PA	NA	NA			NA	NA
TRINITY_DN316780_c2_g1	453.946	-0.563278	9.59651e-05	1	Name=RRM_1	K13107	XP_027217113.1	RNA-binding motif protein, X-linked 2-like	Penaeus vannamei	NA	NA	RNA-binding motif protein, X-linked 2-like
TRINITY_DN304718_c7_g4	137.792	-0.578638	0.0317932	1	NA	NA	NA			NA	NA
TRINITY_DN269736_c16_g2	441.72	-0.585331	0.00146681	2	NA	NA	NA			NA	NA
TRINITY_DN320057_c572_g56	469.667	-0.58941	0.00312232	1	NA	NA	NA			NA	NA
TRINITY_DN320057_c572_g20	877.956	-0.59722	0.000395013	1	NA	NA	NA			NA	NA
TRINITY_DN298129_c2_g3	196.46	-0.61679	0.00215667	1	NA	NA	NA			NA	NA
TRINITY_DN320057_c572_g28	896.508	-0.623019	0.000300978	1	NA	NA	NA			NA	NA
TRINITY_DN286091_c2_g1	79.5768	-0.724856	0.0329796	4	NA	NA	NA			NA	NA
TRINITY_DN304953_c33_g46	83.4945	-0.827785	0.0127875	2	NA	NA	NA			NA	NA
TRINITY_DN318224_c14_g1	83.6347	-0.842962	0.0367359	1	NA	NA	NA			NA	NA
TRINITY_DN237271_c1_g2	89.4722	-0.891011	0.000830594	1	Name=Lalb_00420	NA	NA			NA	NA
TRINITY_DN298807_c8_g20	654.771	-0.903585	0.000209809	1	NA	NA	NA			NA	NA
TRINITY_DN356516_c4_g31	117.85	-0.933428	0.0309139	1	NA	NA	NA			NA	NA
TRINITY_DN278560_c2_g7	34.3906	-1.02742	0.0283928	4	NA	NA	NA			NA	NA
TRINITY_DN317043_c10_g16	34.9375	-1.03413	0.0419879	1	NA	NA	NA			NA	NA
TRINITY_DN92199_c0_g2	87.241	-1.04306	9.59651e-05	1	Name=ENSAMXP00000021624	NA	NA			NA	NA
TRINITY_DN200918_c0_g1	51.2706	-1.08677	0.0283928	1	Name=ENSDARP00000100767	NA	NA			NA	NA
TRINITY_DN514170_c0_g1	40.6714	-1.10782	0.0297006	1	Name=UniRef90_A9UUU4	NA	NA			NA	NA
TRINITY_DN258654_c0_g2	148.376	-1.13276	0.00895505	1	Name=ENSGALP00000041084	NA	NA			NA	NA
TRINITY_DN282338_c0_g1	67.276	-1.1403	0.0418016	2	Name=I2H4N3_TETBL	NA	NA			NA	NA
TRINITY_DN311153_c30_g1	21.3019	-1.18863	0.040268	1	Name=UniRef90_UPI000B36C352	NA	NA			NA	NA
TRINITY_DN320341_c4_g5	472.211	-1.21186	0.000724474	14	Name=SPU_024160-tr	NA	CAC5422454.1	unnamed protein product	Mytilus coruscus	NA	NA	unnamed protein product
TRINITY_DN303045_c0_g2	44.8026	-1.22227	0.0283928	1	Name=TriadP25103	NA	NA			NA	NA
TRINITY_DN276905_c2_g1	21.437	-1.26886	0.0326991	1	NA	NA	NA			NA	NA
TRINITY_DN235561_c0_g1	34.6761	-1.3501	0.00904444	2	Name=ENSDARP00000057160	NA	NA			NA	NA
TRINITY_DN518678_c0_g1	20.3087	-1.35793	0.0194858	1	Name=FBpp0077664	NA	NA			NA	NA
TRINITY_DN334865_c0_g2	81.892	-1.3619	0.0071427	1	Name=5517317.p	NA	NA			NA	NA
TRINITY_DN29156_c0_g1	20.9469	-1.42998	0.013416	1	Name=UniRef90_A9UUU4	NA	NA			NA	NA
TRINITY_DN315129_c3_g9	23.1691	-1.48522	0.00904444	6	NA	NA	NA			NA	NA
TRINITY_DN518025_c0_g1	54.5172	-1.54064	0.0310713	1	Name=UniRef90_A9UUU4	NA	NA			NA	NA
TRINITY_DN257492_c0_g8	24.3005	-1.61242	0.00979793	2	Name=UniRef90_Q95YM2	NA	NA			NA	NA
TRINITY_DN312801_c18_g6	65.1775	-1.63418	1.46007e-05	1	NA	NA	NA			NA	NA
TRINITY_DN309882_c0_g2	45.8809	-1.67702	0.00010599	5	Name=tRNA	NA	NA			NA	NA
TRINITY_DN394459_c0_g2	143.329	-1.74966	3.31196e-05	1	Name=UniRef90_A9UUU4	NA	NA			NA	NA
TRINITY_DN462507_c0_g1	24.5876	-1.7628	0.000148412	1	Name=AEPI002356-PA	NA	NA			NA	NA
TRINITY_DN310583_c7_g13	19.8726	-1.7669	0.0421741	1	NA	NA	NA			NA	NA
TRINITY_DN247189_c0_g1	27.1998	-1.7741	0.00259357	1	Name=UniRef90_A9UUU4	NA	NA			NA	NA
TRINITY_DN300446_c0_g1	13.463	-1.80491	0.0398152	1	Name=FBpp0077664	NA	XP_018007346.1	PREDICTED: uncharacterized protein LOC108665130	Hyalella azteca	NA	NA	PREDICTED: uncharacterized protein LOC108665130
TRINITY_DN50092_c0_g1	23.3903	-1.80837	0.0173821	1	Name=UniRef90_UPI000EAB1BDA	NA	NA			NA	NA
TRINITY_DN318484_c10_g9	413.465	-1.81606	0.000158547	1	Name=BGLTMP003164-PA	NA	NA			NA	NA
TRINITY_DN283625_c0_g1	9.66825	-1.84078	0.022887	2	Name=BGLTMP008734-PA	NA	NA			NA	NA
TRINITY_DN201432_c0_g1	9.4521	-1.93852	0.0454566	1	Name=LFUL000303-RA	NA	NA			NA	NA
TRINITY_DN318484_c10_g1	352.361	-1.97285	0.000580235	1	Name=BGLTMP003164-PA	NA	NA			NA	NA
TRINITY_DN246064_c0_g1	17.4586	-1.99067	0.0196825	4	NA	NA	NA			NA	NA
TRINITY_DN309302_c2_g1	274.001	-2.06722	0.000300978	2	Name=Q756B8_ASHGO	NA	XP_027208815.1	uncharacterized protein LOC113802439	Penaeus vannamei	NA	NA	uncharacterized protein LOC113802439
TRINITY_DN243334_c0_g1	29.3204	-2.08375	0.000300978	1	Name=UniRef90_UPI0012FEEE69	NA	NA			NA	NA
TRINITY_DN254071_c0_g1	112.607	-2.08748	0.0033047	1	NA	NA	NA			NA	NA
TRINITY_DN281159_c0_g1	13.0353	-2.15213	0.021795	1	NA	NA	NA			NA	NA
TRINITY_DN55429_c0_g2	203.083	-2.19297	5.28854e-19	1	Name=LH15316-PA	NA	NA			NA	NA
TRINITY_DN320164_c9_g1	35.4796	-2.19539	0.000688522	1	Name=PB13945-PA	NA	NA			NA	NA
TRINITY_DN289525_c0_g3	181.683	-2.23127	1.55134e-08	3	Name=UniRef90_UPI00148CB849	NA	NA			NA	NA
TRINITY_DN315246_c1_g2	9.03456	-2.26042	0.0490411	2	Name=UniRef90_UPI000B36C352	NA	NA			NA	NA
TRINITY_DN53299_c0_g1	8.9364	-2.4094	0.00363867	1	Name=UniRef90_A9UUU4	NA	NA			NA	NA
TRINITY_DN286487_c0_g3	10.6929	-2.41463	0.00323044	1	NA	NA	NA			NA	NA
TRINITY_DN169673_c0_g1	7.67374	-2.58841	0.0131321	2	Name=ENSLACP00000003429	NA	NA			NA	NA
TRINITY_DN249676_c0_g1	6.02967	-2.80651	0.022887	1	Name=SPU_015808-tr	NA	NA			NA	NA
TRINITY_DN229706_c0_g7	9.90678	-5.39265	0.0196825	1	NA	NA	NA			NA	NA

### Sheet: Sheet2
TRINITY_DN305907_c3_g13	28.4092	7.49848	4.87e-08	1	Name=LSU_rRNA_bacteria	NA	KAF2129714.1	hypothetical protein P153DRAFT_418347, partial	Dothidotthia symphoricarpi CBS 119687	NA	NA
TRINITY_DN296173_c4_g6	11.3988	7.17667	3.86e-07	1	Name=SSU_rRNA_bacteria	NA	NA			NA	NA
TRINITY_DN312963_c4_g2	2087.21	5.93102	9.61e-05	1	Name=ENSDARP00000106918	NA	NA			NA	NA
TRINITY_DN319124_c64_g2	2047.17	4.1093	0.0418026	1	NA	NA	AAG17936.1	vitellogenin	Cherax quadricarinatus	NA	NA
TRINITY_DN163821_c2_g2	1681.67	4.06925	0.0421751	2	NA	NA	AAG17936.1	vitellogenin	Cherax quadricarinatus	NA	NA
TRINITY_DN319100_c5_g6	15.2357	4.03205	0.00042646	1	NA	NA	SBT54119.1	PIR Superfamily Protein	Plasmodium ovale wallikeri	NA	NA
TRINITY_DN319124_c64_g1	14687.6	4.02956	0.0421751	3	Name=DUF1943	NA	AAG17936.1	vitellogenin	Cherax quadricarinatus	NA	NA
TRINITY_DN297739_c4_g7	31.3122	3.93062	9.64e-12	3	Name=LSU_rRNA_bacteria	NA	TVY73137.1	hypothetical protein LSUE1_G006148, partial	Lachnellula suecica	NA	NA
TRINITY_DN282581_c3_g2	23.0634	3.66151	1.35e-05	2	Name=LSU_rRNA_eukarya	NA	NA			NA	NA
TRINITY_DN303813_c1_g31	21.4652	3.63646	0.00146814	1	Name=LSU_rRNA_eukarya	NA	OBZ64685.1	hypothetical protein A0H81_15002, partial	Grifola frondosa	NA	NA
TRINITY_DN201121_c0_g3	13.623	2.96092	0.00787171	1	Name=SSU_rRNA_bacteria	NA	KAF3948033.1	hypothetical protein CMV_025918	Castanea mollissima	NA	NA
TRINITY_DN299306_c1_g13	19.4479	2.77064	0.0221877	1	Name=SSU_rRNA_eukarya	NA	NA			NA	NA
TRINITY_DN269170_c0_g2	10.755	2.48832	0.0243401	1	Name=G8YC26_PICSO	NA	NA			NA	NA
TRINITY_DN311948_c1_g7	465.52	2.36	0.0418026	3	Name=Mqua11142	NA	NA			NA	NA
TRINITY_DN305907_c3_g12	16.5772	2.23188	0.0090378	2	Name=LSU_rRNA_eukarya	NA	XP_025373624.1	hypothetical protein FA10DRAFT_235632, partial	Acaromyces ingoldii	NA	NA
TRINITY_DN312551_c18_g5	28.3763	2.13433	0.00374397	1	Name=LSU_rRNA_bacteria	NA	NA			NA	NA
TRINITY_DN310196_c37_g3	11.03	2.07218	0.0135159	2	NA	NA	NA			NA	NA
TRINITY_DN293774_c0_g1	11.424	2.06168	0.00996263	2	Name=ENSDARP00000014024	NA	NA			NA	NA
TRINITY_DN232564_c0_g1	1097.29	2.05736	0.0090378	1	NA	NA	NA			NA	NA
TRINITY_DN277377_c0_g1	40.5799	2.00333	0.0411398	1	NA	NA	NA			NA	NA
TRINITY_DN71695_c0_g1	576.567	1.92094	0.0377253	1	NA	K23638	ACY64752.1	crustin 2	Procambarus clarkii	Crustin	Antimicrobial peptides
TRINITY_DN296173_c4_g9	17.7687	1.88576	0.0114659	2	Name=SSU_rRNA_bacteria	NA	NA			NA	NA
TRINITY_DN314986_c1_g1	19.7281	1.64827	0.0454569	5	Name=MFS_1	NA	MPC09824.1	Major facilitator superfamily domain-containing protein 6	Portunus trituberculatus	NA	NA
TRINITY_DN296669_c0_g1	37.6292	1.64249	0.0361053	8	Name=Lectin_C	NA	ROT84023.1	C-type lectin	Penaeus vannamei	C-type lectins	Recognition
TRINITY_DN305631_c0_g1	173.206	1.09066	0.010104	4	Name=SH3_2	K24048	XP_027222804.1	MAGUK p55 subfamily member 6-like	Penaeus vannamei	NA	NA
TRINITY_DN311821_c36_g1	2290.12	0.882638	0.0114659	1	Name=Aminotran_3	K13524	XP_027236889.1	4-aminobutyrate aminotransferase, mitochondrial-like	Penaeus vannamei	NA	NA
TRINITY_DN278321_c0_g1	47.8337	0.881457	0.0421751	1	NA	NA	NA			NA	NA
TRINITY_DN303685_c0_g1	103.648	0.866878	0.0199814	1	NA	K03098	NA			NA	NA
TRINITY_DN303179_c2_g1	2891.99	0.695906	0.00895159	6	Name=MFS_1	NA	XP_018015382.1	PREDICTED: major facilitator superfamily domain-containing protein 8-like	Hyalella azteca	NA	NA
TRINITY_DN300922_c0_g1	141.928	0.675046	0.0283992	1	NA	NA	NA			NA	NA
TRINITY_DN305945_c4_g2	688.009	0.642833	0.00374397	2	Name=LLOTMP001619-PA	K09884	ROT63716.1	Aquaporin-12	Penaeus vannamei	NA	NA
TRINITY_DN319910_c41_g4	547.907	0.609407	0.0212485	1	NA	NA	NA			NA	NA
TRINITY_DN307599_c2_g1	657.945	0.573917	0.0235948	1	Name=FYVE	K17603	XP_027208087.1	zinc finger FYVE domain-containing protein 1-like isoform X1	Penaeus vannamei	NA	NA
TRINITY_DN318573_c9_g1	2238.02	0.553183	0.00389364	3	Name=Aldedh	K23234	XP_027225853.1	LOW QUALITY PROTEIN: aldehyde dehydrogenase family 8 member A1-like	Penaeus vannamei	NA	NA
TRINITY_DN321698_c0_g2	1109.87	0.545169	0.0212485	1	Name=3944354.p	NA	NA			NA	NA
TRINITY_DN230109_c0_g1	204.07	0.545033	0.0315283	1	Name=Med6	K15128	XP_027217237.1	mediator of RNA polymerase II transcription subunit 6-like	Penaeus vannamei	NA	NA
TRINITY_DN305413_c1_g1	3799.1	0.487044	0.00878915	1	Name=Aldedh	K00139	XP_027211325.1	succinate-semialdehyde dehydrogenase, mitochondrial-like	Penaeus vannamei	NA	NA
TRINITY_DN181424_c1_g1	4307.96	0.371482	0.0135159	2	Name=PC4	NA	NA			NA	NA
TRINITY_DN304614_c6_g1	28411.1	0.362615	0.0244087	1	Name=LFUL008294-RA	K04374	AXR98477.1	activating transcription factor 4, partial	Procambarus clarkii	NA	NA
TRINITY_DN201190_c0_g1	1857.39	0.336281	0.00201182	1	Name=Fer2_3	K00235	AVN99065.1	succinate dehydrogenase [ubiquinone] iron-sulfur subunit, mitochondrial-like, partial	Procambarus clarkii	NA	NA
TRINITY_DN320731_c106_g1	684.601	-0.386112	0.015032	1	NA	NA	NA			NA	NA
TRINITY_DN314719_c9_g1	952.967	-0.404124	0.0206028	1	Name=DBC1	NA	XP_027233603.1	cell division cycle and apoptosis regulator protein 1-like isoform X2	Penaeus vannamei	NA	NA
TRINITY_DN316141_c133_g8	1930.15	-0.435137	0.0129554	1	NA	NA	NA			NA	NA
TRINITY_DN320034_c115_g30	316.807	-0.468309	0.00715056	1	NA	NA	NA			NA	NA
TRINITY_DN310395_c33_g58	325.823	-0.48668	0.0491255	1	NA	NA	NA			NA	NA
TRINITY_DN320516_c131_g12	460.725	-0.490878	0.00264344	1	NA	NA	NA			NA	NA
TRINITY_DN315057_c57_g3	419.63	-0.502055	0.0221877	1	Name=Sakowv30037948m	NA	NA			NA	NA
TRINITY_DN303561_c1_g1	301.848	-0.508262	0.0143352	1	Name=RFX_DNA_binding	NA	MPC13982.1	Protein split ends	Portunus trituberculatus	NA	NA
TRINITY_DN307047_c29_g8	888.04	-0.529813	0.000210022	1	NA	NA	NA			NA	NA
TRINITY_DN317761_c99_g30	1277.61	-0.543636	0.00622312	5	Name=HSAL25204-PA	NA	NA			NA	NA
TRINITY_DN316780_c2_g1	453.946	-0.563278	9.61e-05	1	Name=RRM_1	K13107	XP_027217113.1	RNA-binding motif protein, X-linked 2-like	Penaeus vannamei	NA	NA
TRINITY_DN304718_c7_g4	137.792	-0.578638	0.0318167	1	NA	NA	NA			NA	NA
TRINITY_DN269736_c16_g2	441.721	-0.585332	0.00146814	2	NA	NA	NA			NA	NA
TRINITY_DN320057_c572_g56	469.667	-0.589412	0.00312359	1	NA	NA	NA			NA	NA
TRINITY_DN320057_c572_g20	877.956	-0.59722	0.000395636	1	NA	NA	NA			NA	NA
TRINITY_DN298129_c2_g3	196.46	-0.61679	0.00216008	1	NA	NA	NA			NA	NA
TRINITY_DN320057_c572_g28	896.508	-0.62302	0.000301225	1	NA	NA	NA			NA	NA
TRINITY_DN286091_c2_g1	79.5768	-0.724858	0.032998	4	NA	NA	NA			NA	NA
TRINITY_DN304953_c33_g46	83.4946	-0.827786	0.0127955	2	NA	NA	NA			NA	NA
TRINITY_DN318224_c14_g1	83.6347	-0.842964	0.0367456	1	NA	NA	NA			NA	NA
TRINITY_DN237271_c1_g2	89.4722	-0.891013	0.000831491	1	Name=Lalb_00420	NA	NA			NA	NA
TRINITY_DN298807_c8_g20	654.772	-0.903587	0.000210022	1	NA	NA	NA			NA	NA
TRINITY_DN356516_c4_g31	117.85	-0.933429	0.030915	1	NA	NA	NA			NA	NA
TRINITY_DN278560_c2_g7	34.3906	-1.02742	0.0283992	4	NA	NA	NA			NA	NA
TRINITY_DN317043_c10_g16	34.9375	-1.03414	0.042003	1	NA	NA	NA			NA	NA
TRINITY_DN92199_c0_g2	87.241	-1.04306	9.61e-05	1	Name=ENSAMXP00000021624	NA	NA			NA	NA
TRINITY_DN200918_c0_g1	51.2707	-1.08677	0.0283992	1	Name=ENSDARP00000100767	NA	NA			NA	NA
TRINITY_DN514170_c0_g1	40.6715	-1.10782	0.0297091	1	Name=UniRef90_A9UUU4	NA	NA			NA	NA
TRINITY_DN258654_c0_g2	148.376	-1.13277	0.00895159	1	Name=ENSGALP00000041084	NA	NA			NA	NA
TRINITY_DN282338_c0_g1	67.2761	-1.1403	0.0418026	2	Name=I2H4N3_TETBL	NA	NA			NA	NA
TRINITY_DN311153_c30_g1	21.3019	-1.18863	0.0402901	1	Name=UniRef90_UPI000B36C352	NA	NA			NA	NA
TRINITY_DN320341_c4_g5	472.212	-1.21186	0.000724401	14	Name=SPU_024160-tr	NA	CAC5422454.1	unnamed protein product	Mytilus coruscus	NA	NA
TRINITY_DN303045_c0_g2	44.8026	-1.22227	0.0283992	1	Name=TriadP25103	NA	NA			NA	NA
TRINITY_DN276905_c2_g1	21.4369	-1.26887	0.0327131	1	NA	NA	NA			NA	NA
TRINITY_DN235561_c0_g1	34.6761	-1.3501	0.0090378	2	Name=ENSDARP00000057160	NA	NA			NA	NA
TRINITY_DN518678_c0_g1	20.3087	-1.35793	0.0194976	1	Name=FBpp0077664	NA	NA			NA	NA
TRINITY_DN334865_c0_g2	81.892	-1.36191	0.00715056	1	Name=5517317.p	NA	NA			NA	NA
TRINITY_DN29156_c0_g1	20.9469	-1.42998	0.0134221	1	Name=UniRef90_A9UUU4	NA	NA			NA	NA
TRINITY_DN315129_c3_g9	23.1691	-1.48522	0.0090378	6	NA	NA	NA			NA	NA
TRINITY_DN518025_c0_g1	54.5172	-1.54064	0.0310634	1	Name=UniRef90_A9UUU4	NA	NA			NA	NA
TRINITY_DN257492_c0_g8	24.3005	-1.61242	0.00979843	2	Name=UniRef90_Q95YM2	NA	NA			NA	NA
TRINITY_DN312801_c18_g6	65.1775	-1.63418	1.46e-05	1	NA	NA	NA			NA	NA
TRINITY_DN309882_c0_g2	45.881	-1.67702	0.000106017	5	Name=tRNA	NA	NA			NA	NA
TRINITY_DN394459_c0_g2	143.329	-1.74966	3.31e-05	1	Name=UniRef90_A9UUU4	NA	NA			NA	NA
TRINITY_DN462507_c0_g1	24.5876	-1.76281	0.000148527	1	Name=AEPI002356-PA	NA	NA			NA	NA
TRINITY_DN310583_c7_g13	19.8726	-1.76691	0.0421751	1	NA	NA	NA			NA	NA
TRINITY_DN247189_c0_g1	27.1998	-1.77411	0.00259404	1	Name=UniRef90_A9UUU4	NA	NA			NA	NA
TRINITY_DN300446_c0_g1	13.463	-1.8049	0.0398258	1	Name=FBpp0077664	NA	XP_018007346.1	PREDICTED: uncharacterized protein LOC108665130	Hyalella azteca	NA	NA
TRINITY_DN50092_c0_g1	23.3902	-1.80837	0.0173788	1	Name=UniRef90_UPI000EAB1BDA	NA	NA			NA	NA
TRINITY_DN318484_c10_g9	413.466	-1.81606	0.000158422	1	Name=BGLTMP003164-PA	NA	NA			NA	NA
TRINITY_DN283625_c0_g1	9.66826	-1.84078	0.0229007	2	Name=BGLTMP008734-PA	NA	NA			NA	NA
TRINITY_DN201432_c0_g1	9.45209	-1.93853	0.0454569	1	Name=LFUL000303-RA	NA	NA			NA	NA
TRINITY_DN318484_c10_g1	352.362	-1.97285	0.000579782	1	Name=BGLTMP003164-PA	NA	NA			NA	NA
TRINITY_DN246064_c0_g1	17.4586	-1.99067	0.0196748	4	NA	NA	NA			NA	NA
TRINITY_DN309302_c2_g1	274.001	-2.06721	0.000301225	2	Name=Q756B8_ASHGO	NA	XP_027208815.1	uncharacterized protein LOC113802439	Penaeus vannamei	NA	NA
TRINITY_DN243334_c0_g1	29.3203	-2.08374	0.000301225	1	Name=UniRef90_UPI0012FEEE69	NA	NA			NA	NA
TRINITY_DN254071_c0_g1	112.607	-2.08747	0.00330242	1	NA	NA	NA			NA	NA
TRINITY_DN281159_c0_g1	13.0354	-2.15214	0.021797	1	NA	NA	NA			NA	NA
TRINITY_DN55429_c0_g2	203.083	-2.19297	5.29e-19	1	Name=LH15316-PA	NA	NA			NA	NA
TRINITY_DN320164_c9_g1	35.4797	-2.19539	0.000688268	1	Name=PB13945-PA	NA	NA			NA	NA
TRINITY_DN289525_c0_g3	181.683	-2.23128	1.55e-08	3	Name=UniRef90_UPI00148CB849	NA	NA			NA	NA
TRINITY_DN315246_c1_g2	9.03457	-2.26043	0.0490494	2	Name=UniRef90_UPI000B36C352	NA	NA			NA	NA
TRINITY_DN53299_c0_g1	8.93641	-2.40941	0.0036407	1	Name=UniRef90_A9UUU4	NA	NA			NA	NA
TRINITY_DN286487_c0_g3	10.6929	-2.41463	0.00323231	1	NA	NA	NA			NA	NA
TRINITY_DN169673_c0_g1	7.67375	-2.5884	0.0131394	2	Name=ENSLACP00000003429	NA	NA			NA	NA
TRINITY_DN249676_c0_g1	6.02968	-2.80651	0.0229007	1	Name=SPU_015808-tr	NA	NA			NA	NA
TRINITY_DN229706_c0_g7	9.90677	-5.39265	0.0196748	1	NA	NA	NA			NA	NA
